# Impact of Chemical Dynamics of Commercial PURE Systems on Malachite Green Aptamer Fluorescence

**DOI:** 10.1101/2024.03.15.585317

**Authors:** Zoila Jurado, Richard M. Murray

## Abstract

The malachite green aptamer (MGapt) is known for its utility in RNA measurement *in vivo* and lysate-based cell-free protein systems. However, MGapt fluorescence dynamics do not accurately reflect mRNA concentration. Our study finds that MGapt fluorescence is unstable in commercial PURE systems. We discovered that the chemical composition of the cell-free reaction strongly influences MGapt fluorescence, which leads to inaccurate RNA calculations. Specific to the commercial system, we posit that MGapt fluorescence is significantly affected by the system’s chemical properties, governed notably by the presence of dithiothreitol (DTT). We propose a model that, on average, accurately predicts MGapt measurement within a 10% margin, leveraging DTT concentration as a critical factor. This model sheds light on the complex dynamics of MGapt in cell-free systems and underscores the importance of considering environmental factors in RNA measurements using aptamers.
