## Supplementary Data Files for "Impact of Chemical Dynamics of Commercial PURE Systems on Malachite Green Aptamer Fluorescence": Data_0.22.csv

timepoints	mRNA0	mRNA1	mRNA2
0	2556	2871	2347
300	1852	2251	1663
600	888	1657	1198
900	1075	1929	1204
1200	1187	1674	1188
1500	829	1388	923
1800	894	1126	988
2100	726	1097	1105
2400	1073	827	1145
2700	1001	1306	904
3000	969	1109	660
3300	782	1006	779
3600	870	1269	964
3900	930	1024	762
4200	767	944	730
4500	837	1091	578
4800	826	822	754
5100	830	1164	963
5400	824	1028	1000
5700	685	1225	921
6000	661	986	1077
6300	743	763	1017
6600	805	1036	705
6900	841	1081	962
7200	886	1402	994
7500	799	1032	869
7800	758	1118	986
8100	1019	1200	809
8400	951	1255	1055
8700	881	1073	1026
9000	933	1247	953
9300	967	1203	1047
9600	981	1235	808
9900	791	1278	1121
10200	955	1444	1152
10500	1210	1472	1160
10800	1057	1294	1304
11100	1092	1372	1143
11400	999	1415	1024
11700	1321	1442	1178
12000	1009	1661	1145
12300	1004	1855	1524
12600	1254	1602	1516
12900	1452	1563	1194
13200	1610	1869	1550
13500	1353	1849	1429
13800	1707	1722	1384
14100	1870	1840	1461
14400	1587	1677	1446
14700	1872	2090	1855
15000	1959	2465	1904
15300	2137	1865	2013
15600	1974	2206	2150
15900	2105	2503	2460
16200	2289	2691	2485
16500	2116	3023	2014
16800	2640	3415	2579
17100	2795	3115	2895
17400	2435	3517	2923
17700	3072	3652	3412
18000	3546	3336	3487
18300	3552	3608	3624
18600	3245	4148	3791
18900	3280	3821	3765
19200	3273	3618	3706
19500	3481	3831	3238
19800	3782	4689	3572
20100	4355	4379	3792
20400	3757	4093	3474
20700	3494	4644	4122
21000	3707	4200	3744
21300	3983	4169	3923
21600	3761	3949	4303
21900	3626	4303	3770
22200	4055	4469	3817
22500	3996	4102	3991
22800	4228	4302	4054
23100	4465	4353	4421
23400	3547	4708	4478
23700	3977	4791	4386
24000	4108	4339	4375
24300	4118	4717	4213
24600	3898	4840	4315
24900	4522	5366	4336
25200	4449	5297	4428
25500	4985	4994	4088
25800	4542	4884	4217
26100	3954	5388	4150
26400	4856	5496	4027
26700	4069	4999	4292
27000	4155	4299	4393
27300	4405	4729	4296
27600	4146	4521	4287
27900	4611	5460	4508
28200	4411	5459	4270
28500	4451	5222	4675
28800	4416	5172	4109
29100	4207	4846	4799
29400	4269	5333	4365
29700	4430	4894	4822
30000	4727	4853	4647
30300	4308	4417	4110
30600	4585	5211	4475
30900	4681	5041	4825
31200	4531	5068	4278
31500	4430	5120	4348
31800	4772	5580	4222
32100	4475	5294	4407
32400	4648	5634	5062
32700	4493	5504	4568
33000	4362	4914	4150
33300	4864	4811	4953
33600	4315	5823	4349
33900	4930	5421	4759
34200	4895	5452	4477
34500	4540	5045	4810
34800	5096	5945	4638
35100	4231	5591	4602
35400	4650	4751	4709
35700	4863	5281	4902
36000	4914	5248	4633
36300	4502	5189	5254
36600	4538	5233	5156
36900	4803	5384	4541
37200	4942	5497	5495
37500	5078	5527	4983
37800	5314	5848	4939
38100	4871	5923	5060
38400	5360	5427	4723
38700	4806	5271	4977
39000	4698	5354	4763
39300	4503	5629	4487
39600	5354	5602	4584
39900	4355	4917	4898
40200	5114	5339	4234
40500	4804	5656	5022
40800	4230	5588	4577
41100	5028	5191	5373
41400	4557	5838	4720
41700	4815	5384	4661
42000	4714	6203	5699
42300	5307	5847	4780
42600	5125	5669	5207
42900	4459	5644	5057
43200	4553	5538	5022
