## Supplementary Data Files for "Impact of Chemical Dynamics of Commercial PURE Systems on Malachite Green Aptamer Fluorescence": Data_0.41.csv

timepoints	mRNA0	mRNA1	mRNA2
0	4626	4541	5283
300	2970	3382	3184
600	2126	2653	2285
900	2295	2295	2275
1200	1601	1641	1909
1500	1830	1861	2192
1800	1496	1791	1701
2100	1407	1662	1373
2400	1743	1633	1739
2700	1687	1543	1798
3000	1828	1263	1604
3300	1259	1752	1688
3600	1239	1579	1619
3900	1367	1740	1200
4200	1442	1554	1909
4500	1207	1445	1632
4800	1344	1493	1544
5100	1623	1659	1563
5400	1559	1456	1906
5700	1603	1322	1819
6000	1381	1611	1918
6300	1722	1732	2103
6600	1397	1547	1647
6900	1206	1680	1526
7200	1712	1471	1566
7500	1693	1536	1796
7800	1811	2008	1967
8100	1765	1246	1609
8400	1679	1978	1858
8700	1861	1626	1919
9000	1566	1947	1610
9300	1921	1885	2130
9600	1767	1898	1974
9900	1717	1988	2116
10200	1907	1942	2147
10500	1962	1912	1962
10800	2329	1900	2204
11100	1989	1923	2044
11400	2012	2412	2128
11700	2324	1852	2283
12000	2222	2305	2615
12300	2206	2106	2548
12600	2415	2547	2528
12900	2515	2458	2847
13200	2168	2517	2947
13500	2647	2640	2849
13800	2877	3319	2903
14100	3223	2831	3296
14400	3027	3036	3024
14700	2682	2973	3358
15000	2943	3507	3678
15300	3610	2921	3744
15600	3704	3328	3883
15900	3601	3511	4038
16200	4007	4562	4645
16500	4192	4540	4905
16800	4779	4715	5182
17100	4552	4812	5364
17400	5517	5466	6017
17700	5001	5264	6186
18000	5395	5930	5627
18300	5972	5912	6192
18600	5602	6025	6068
18900	5879	6296	6497
19200	6333	6764	6700
19500	5913	6834	7035
19800	6616	6438	7186
20100	6292	7206	7574
20400	7199	6781	7308
20700	6226	7065	6604
21000	7335	7036	7695
21300	6935	6573	7645
21600	6786	7648	7762
21900	6980	7442	7425
22200	6781	6882	6789
22500	7124	6700	7216
22800	6851	7703	7204
23100	6382	7538	7024
23400	6924	6959	7389
23700	6979	6846	7644
24000	6951	7265	7721
24300	7452	6729	8575
24600	6893	7412	7592
24900	6678	7953	8303
25200	7803	7745	8701
25500	7109	8294	8318
25800	7207	7720	8009
26100	7791	7317	7588
26400	7335	8379	8422
26700	6752	8189	7689
27000	7108	7993	8318
27300	7436	8156	7872
27600	7495	7995	9283
27900	7188	7264	8331
28200	7242	7866	7921
28500	7658	8362	8386
28800	7787	7850	8847
29100	7675	8457	8808
29400	7431	8072	8387
29700	7341	7530	8640
30000	8034	7690	8411
30300	7942	7660	8184
30600	7446	7868	8704
30900	7783	7258	9065
31200	8249	7928	8764
31500	8428	7788	8565
31800	8616	8437	7967
32100	7937	7832	8399
32400	8382	8838	8711
32700	7910	8209	8865
33000	7700	8574	8415
33300	8426	8776	9008
33600	8054	7632	8909
33900	7631	8492	9179
34200	8090	8062	8277
34500	8105	7985	8528
34800	7985	8645	7824
35100	8168	8375	9161
35400	7333	8817	7813
35700	7460	8329	8387
36000	8591	8335	8890
36300	8042	8828	9372
36600	8060	7834	9321
36900	7628	7876	8903
37200	7785	8108	8465
37500	8066	8377	8702
37800	8127	9244	8555
38100	7980	8381	8375
38400	7892	8273	9160
38700	8367	9254	9057
39000	8729	9332	8928
39300	8381	7322	8739
39600	7938	8921	9164
39900	8122	8796	8683
40200	8772	8313	8610
40500	8004	8768	9139
40800	9067	8631	9360
41100	8013	8541	9744
41400	8572	8897	9199
41700	8103	8246	9319
42000	7615	8857	8970
42300	8133	8938	9157
42600	7870	8992	9293
42900	8076	7759	9368
43200	8406	8916	8936
