## Supplementary Data Files for "Impact of Chemical Dynamics of Commercial PURE Systems on Malachite Green Aptamer Fluorescence": Data_0.86.csv

timepoints	mRNA0	mRNA1	mRNA2
0	10912	10653	8900
300	7583	7657	6622
600	5660	6153	5956
900	4729	4839	4808
1200	4518	4538	3831
1500	4275	4378	3439
1800	3551	3550	3737
2100	3582	4042	3055
2400	3015	3466	3172
2700	3369	3572	2790
3000	3036	3012	3413
3300	3372	3183	2972
3600	3771	2863	3256
3900	3112	3158	3172
4200	3318	3431	3057
4500	3489	3707	2816
4800	3260	3102	3088
5100	3272	3186	3175
5400	3156	3466	3318
5700	3534	3327	2959
6000	2993	3872	3433
6300	3648	3714	3634
6600	3426	3433	3251
6900	3474	3220	3469
7200	3480	3743	3759
7500	3776	3472	3494
7800	3512	3623	2903
8100	4169	3700	3735
8400	3818	3644	3631
8700	3793	3659	3715
9000	3936	4023	3499
9300	3761	4331	3955
9600	4032	3940	4222
9900	4048	4604	3656
10200	4488	4493	3803
10500	4186	4182	4562
10800	4689	4391	3582
11100	4554	4244	4399
11400	4679	4934	4537
11700	4929	4874	4791
12000	4636	5679	4720
12300	5201	5211	4679
12600	4879	5458	4524
12900	5123	5780	5064
13200	5553	6011	5069
13500	5808	5347	4856
13800	6591	5878	6155
14100	6011	6424	5951
14400	6357	6227	6267
14700	6300	6780	6446
15000	7192	7392	6277
15300	7303	7260	6930
15600	6683	7350	7229
15900	7607	8138	7846
16200	8812	9011	8037
16500	9369	8903	8529
16800	8799	9078	10310
17100	9329	10280	10065
17400	10451	10271	9990
17700	11472	11290	10912
18000	11375	11873	10195
18300	10610	12316	11844
18600	12204	11813	12211
18900	13563	12266	12802
19200	13305	13678	12216
19500	12884	13152	13289
19800	13613	14279	13304
20100	13496	14393	12800
20400	14870	14482	13607
20700	14751	14369	12995
21000	14118	13969	14012
21300	14410	14258	14097
21600	14243	15773	14106
21900	14297	14818	14711
22200	15269	15353	14936
22500	15587	15505	12876
22800	14423	15584	14592
23100	15392	15151	15080
23400	15649	16228	15173
23700	15274	14847	14738
24000	16086	15894	14320
24300	16836	14713	15290
24600	16136	15009	14374
24900	16439	16354	15066
25200	15733	16998	15509
25500	17820	15905	14792
25800	15943	16989	15580
26100	16955	16983	15001
26400	15960	16194	15183
26700	16446	17576	15329
27000	17326	15465	15261
27300	16660	16238	15798
27600	16260	16752	16571
27900	16372	15603	16240
28200	17398	16497	15735
28500	16581	16381	15226
28800	15891	17279	15920
29100	16791	16298	16472
29400	16248	16677	15792
29700	17416	17293	15963
30000	17057	18376	15780
30300	17501	16313	16260
30600	16305	16231	15808
30900	17719	17226	15017
31200	17659	17215	16575
31500	17663	17071	17029
31800	16409	15932	16949
32100	16849	17414	17297
32400	17473	17211	17000
32700	17326	16517	16369
33000	18114	16557	16139
33300	18340	17899	15745
33600	17611	18003	16948
33900	18285	18121	17797
34200	17540	17816	17101
34500	17962	16677	17233
34800	19458	17130	16387
35100	18053	17689	16003
35400	17434	18018	18640
35700	17728	17250	16021
36000	17436	17852	17898
36300	18495	18084	16266
36600	16903	17911	16082
36900	18321	18215	17218
37200	17710	18755	17239
37500	18257	17267	17208
37800	17901	17531	16375
38100	18389	18445	16139
38400	17500	18057	16449
38700	18021	18200	17801
39000	18192	18299	17821
39300	18981	18626	18028
39600	18336	18619	18361
39900	17571	17622	16776
40200	19502	17598	16823
40500	18692	17329	18299
40800	19135	18514	17060
41100	19168	17286	17196
41400	18721	19273	18636
41700	18432	18466	16234
42000	18565	18856	19023
42300	18717	18651	16960
42600	18559	19226	17092
42900	19695	17968	17214
43200	18685	17810	17225
43500
