## Supplementary Data Files for "Impact of Chemical Dynamics of Commercial PURE Systems on Malachite Green Aptamer Fluorescence": Data_0.csv

timepoints	mRNA0
0	57
300	75
600	48
900	5
1200	19
1500	147
1800	123
2100	108
2400	60
2700	171
3000	103
3300	77
3600	63
3900	79
4200	41
4500	156
4800	68
5100	45
5400	304
5700	131
6000	99
6300	89
6600	75
6900	169
7200	152
7500	174
7800	21
8100	81
8400	117
8700	99
9000	125
9300	109
9600	107
9900	109
10200	128
10500	225
10800	114
11100	39
11400	35
11700	131
12000	62
12300	97
12600	93
12900	82
13200	111
13500	128
13800	92
14100	83
14400	182
14700	52
15000	66
15300	246
15600	110
15900	85
16200	239
16500	139
16800	170
17100	224
17400	249
17700	179
18000	162
18300	248
18600	377
18900	301
19200	192
19500	182
19800	262
20100	252
20400	317
20700	287
21000	183
21300	139
21600	325
21900	349
22200	263
22500	283
22800	206
23100	377
23400	244
23700	339
24000	472
24300	256
24600	379
24900	387
25200	424
25500	380
25800	302
26100	370
26400	346
26700	369
27000	313
27300	341
27600	327
27900	314
28200	443
28500	251
28800	302
29100	352
29400	539
29700	370
30000	564
30300	388
30600	353
30900	426
31200	369
31500	411
31800	505
32100	423
32400	519
32700	346
33000	364
33300	459
33600	393
33900	476
34200	490
34500	557
34800	448
35100	475
35400	502
35700	604
36000	385
36300	408
36600	567
36900	590
37200	364
37500	518
37800	567
38100	440
38400	483
38700	480
39000	582
39300	568
39600	598
39900	562
40200	753
40500	570
40800	396
41100	685
41400	764
41700	705
42000	543
42300	697
42600	651
42900	370
43200	573
