## Supplementary Data Files for "Impact of Chemical Dynamics of Commercial PURE Systems on Malachite Green Aptamer Fluorescence": Data_1.26.csv

timepoints	mRNA0	mRNA1	mRNA2
0	15305	16086	12377
300	11126	13006	9428
600	8967	8551	7542
900	7114	6796	6750
1200	5587	6685	5556
1500	6184	5724	5112
1800	5763	4977	4178
2100	5245	4798	4516
2400	5463	5785	4178
2700	4210	4787	4219
3000	4670	4190	4140
3300	4889	4110	3347
3600	4841	4317	4200
3900	4698	3836	4119
4200	4490	4380	3910
4500	4837	4749	4433
4800	4425	4699	3935
5100	4308	4472	4292
5400	4443	4903	3849
5700	4234	4788	4838
6000	4938	5092	3856
6300	4759	4683	4152
6600	4975	4669	4293
6900	4734	5349	4318
7200	5015	5263	4846
7500	5339	5361	4313
7800	4682	5407	4346
8100	5110	5174	4672
8400	5745	5371	5125
8700	5101	5380	4953
9000	5169	6163	4991
9300	6049	5733	5196
9600	5815	5282	5197
9900	5978	5986	5590
10200	6152	6218	5306
10500	5956	6125	5148
10800	6661	6104	6331
11100	5996	7214	6106
11400	6142	6451	5491
11700	6853	6818	6276
12000	6144	7267	5865
12300	7328	7022	5504
12600	7632	7949	6468
12900	6398	8347	6588
13200	6855	7688	6971
13500	7495	8134	7039
13800	8174	7820	7375
14100	8079	8814	8331
14400	7635	8350	7708
14700	9029	9408	7579
15000	8705	9281	7787
15300	9196	9840	9052
15600	9323	10907	8647
15900	9572	10956	8939
16200	10064	10561	9455
16500	11341	11793	9427
16800	11192	12301	10243
17100	11315	11747	11027
17400	11230	13490	11259
17700	11314	14580	11349
18000	13479	14940	11634
18300	13785	15100	13301
18600	15024	15545	13409
18900	15870	16844	13121
19200	14913	16270	14705
19500	16896	17271	16140
19800	15690	18439	16897
20100	16420	18815	16820
20400	16725	19907	16084
20700	17012	20561	16754
21000	19027	18479	16628
21300	17308	20943	16391
21600	18094	21659	16853
21900	18967	21181	17831
22200	19490	21599	17668
22500	19765	22840	18065
22800	20676	20479	17625
23100	20347	21653	19660
23400	20211	22455	18561
23700	21216	22518	19639
24000	19950	23491	17666
24300	20854	21397	18922
24600	20626	22396	19278
24900	20702	23953	19360
25200	20660	23333	18011
25500	21043	21267	18851
25800	21103	23472	19528
26100	21708	23113	19764
26400	22156	23409	19844
26700	21762	23527	19814
27000	20617	23396	20104
27300	21743	24058	20345
27600	20274	22854	20573
27900	21663	23182	19988
28200	23011	24242	20186
28500	21276	25710	19197
28800	22458	24736	20413
29100	22016	24598	19149
29400	22327	24805	20496
29700	21583	23797	20795
30000	22030	24750	19763
30300	22133	24819	20874
30600	23115	24562	20919
30900	23686	24794	20617
31200	22549	24116	20789
31500	21739	23311	20837
31800	21511	25334	20554
32100	22288	25093	21551
32400	22539	24837	21959
32700	22638	25205	19946
33000	23701	24670	21089
33300	23387	25880	20550
33600	24190	23847	21289
33900	22887	25084	21379
34200	23740	26143	23395
34500	22253	25208	21427
34800	22118	25980	21766
35100	24099	24298	21859
35400	22979	24715	22949
35700	22298	23912	21330
36000	24331	26200	22766
36300	23256	25062	22647
36600	22792	25538	21048
36900	24254	25706	22430
37200	23928	24197	22901
37500	23863	25524	22028
37800	24252	25189	20982
38100	23653	27030	21242
38400	23713	25711	21536
38700	24306	24757	21866
39000	24620	26033	23837
39300	23935	25853	21085
39600	24870	26235	22082
39900	23863	25505	22496
40200	25328	27261	21467
40500	24029	26144	22803
40800	25308	27081	21909
41100	23524	27768	23380
41400	23017	26788	24743
41700	24387	26708	22466
42000	23815	26575	22955
42300	24250	26323	23315
42600	23285	25689	23172
42900	23017	26071	21455
43200	24385	26645	22665
43500
