## Supplementary Data Files for "Impact of Chemical Dynamics of Commercial PURE Systems on Malachite Green Aptamer Fluorescence": Data_1.67.csv

timepoints	mRNA0	mRNA1	mRNA2
0	21376	20244	17473
300	14675	14544	14401
600	12205	11083	11679
900	10336	8697	8524
1200	8606	8367	8138
1500	8155	8232	7529
1800	7397	7465	6945
2100	7596	6540	6930
2400	6646	6449	6039
2700	6421	6496	6268
3000	6470	5978	6135
3300	6011	5960	6128
3600	6217	5720	5679
3900	5799	5903	5494
4200	5493	5408	5817
4500	5643	5802	5864
4800	6332	5406	5816
5100	6680	5830	5589
5400	6384	5458	6544
5700	6358	6160	6191
6000	6600	5544	5656
6300	6306	5744	6140
6600	7232	6012	5896
6900	6780	6268	5592
7200	7136	6599	6153
7500	6550	7166	5754
7800	6779	5740	6383
8100	6776	6519	6654
8400	6473	7565	6803
8700	6762	6601	6401
9000	7230	6777	6507
9300	6871	7180	6478
9600	8269	7584	7269
9900	8559	7085	7579
10200	8169	8642	6893
10500	7968	8390	7357
10800	8796	7688	7879
11100	8757	7773	8157
11400	8954	7982	7741
11700	8691	8767	8874
12000	9596	8385	8073
12300	9532	9656	8354
12600	9771	8538	8825
12900	10602	9189	9017
13200	10667	10300	8900
13500	9962	9444	9170
13800	10375	9861	9724
14100	10539	10057	9963
14400	11923	10739	10802
14700	11640	10185	10724
15000	11688	10338	10664
15300	11547	11235	11032
15600	11318	10454	11046
15900	12594	11109	12223
16200	11838	11296	11930
16500	12982	11773	10865
16800	12599	13833	11640
17100	14404	12508	12828
17400	15276	13769	14140
17700	14289	14012	13361
18000	16879	14743	14658
18300	16505	15556	14837
18600	18822	15540	16008
18900	18508	17228	16514
19200	18826	16711	17175
19500	19841	18273	17798
19800	21132	19404	20169
20100	21578	20611	20109
20400	23641	19924	20580
20700	22969	20666	19910
21000	24014	21332	21316
21300	25385	22273	21710
21600	24783	22361	23162
21900	24391	22289	21706
22200	26309	22650	23331
22500	26012	23611	23548
22800	27214	25191	22013
23100	27327	24209	24271
23400	26860	25920	24406
23700	26989	24344	24577
24000	27094	24683	25288
24300	28625	24257	24044
24600	29240	25352	24688
24900	28123	25809	25726
25200	28256	26097	25397
25500	30264	26125	25849
25800	29441	26662	26256
26100	28010	26896	24843
26400	30305	26243	25437
26700	30534	27760	26539
27000	30488	27527	27446
27300	29855	27398	26612
27600	29873	29095	26587
27900	30865	26438	26536
28200	30760	26720	26918
28500	31859	27902	27341
28800	31103	27939	27747
29100	30525	26228	26581
29400	32351	28204	29638
29700	32289	27091	27752
30000	30964	27538	26873
30300	31438	29659	26979
30600	32499	27336	27057
30900	32786	27678	28884
31200	32826	28114	27411
31500	31556	28703	29059
31800	31628	28530	28908
32100	32977	29300	28357
32400	31392	29235	28550
32700	32307	28971	29684
33000	31995	31235	27980
33300	32774	29346	28421
33600	32716	29211	27951
33900	33090	29388	29212
34200	33943	30342	28804
34500	33751	29086	29006
34800	34078	28588	28191
35100	33159	30017	28633
35400	33025	30564	30146
35700	34512	30123	29713
36000	34796	29386	29588
36300	33184	29219	28616
36600	32967	29840	27000
36900	32707	31018	29554
37200	34056	31016	29486
37500	33398	30018	30515
37800	34732	29988	30544
38100	33008	27795	30441
38400	32822	31411	28925
38700	34701	29808	29009
39000	33048	31224	29585
39300	34083	31765	30410
39600	35669	30999	29853
39900	33886	30326	31229
40200	33812	31733	30677
40500	34056	29872	29459
40800	34104	31079	29805
41100	33029	30009	28981
41400	35559	31913	30188
41700	34572	31668	30122
42000	34683	31221	31270
42300	33780	31022	32124
42600	35308	31077	28711
42900	33922	31496	30926
43200	33695	31627	30052
43500
