## Supplementary Data Files for "Impact of Chemical Dynamics of Commercial PURE Systems on Malachite Green Aptamer Fluorescence": Data_2.53.csv

timepoints	mRNA0	mRNA1	mRNA2
0	29761	28906	24571
300	21246	21709	18200
600	17010	16560	14367
900	13843	14210	11954
1200	13121	11641	11485
1500	11932	11542	10712
1800	10546	9290	8684
2100	9687	9531	8902
2400	10894	8899	7876
2700	9268	7903	7726
3000	8474	8295	7523
3300	8892	8530	7848
3600	8413	7967	6952
3900	9025	8412	7308
4200	8954	7644	7396
4500	8988	8681	7388
4800	8520	8560	7232
5100	8119	8258	7502
5400	8730	8198	7533
5700	8661	8611	7940
6000	9150	8461	7401
6300	8402	8740	7484
6600	8753	8190	7253
6900	8859	8156	7389
7200	9436	9350	7777
7500	9545	8281	8028
7800	9396	8077	8114
8100	9595	9018	8105
8400	9746	9021	7960
8700	10264	9423	8961
9000	10652	9873	8345
9300	11233	10075	9210
9600	11406	10098	8794
9900	10465	9704	9558
10200	10581	10630	9173
10500	10608	10705	8764
10800	11822	10526	9366
11100	11757	9930	10352
11400	12188	11241	10514
11700	11662	10716	10593
12000	11813	11532	10170
12300	11673	10969	10492
12600	12389	11921	10454
12900	13092	10658	10719
13200	12186	12007	10209
13500	12543	12311	10765
13800	12439	12477	10714
14100	12992	12048	11516
14400	13354	12788	11898
14700	13422	12180	11663
15000	14704	12362	11295
15300	13366	12947	12626
15600	13625	13590	12377
15900	14700	13051	11633
16200	15080	13453	12655
16500	15138	13283	12723
16800	13860	14362	12691
17100	14391	15463	13597
17400	15327	14546	13563
17700	16109	15072	13528
18000	15846	15514	13920
18300	17734	16171	14177
18600	16329	15274	14117
18900	16914	16509	13702
19200	18184	15911	15193
19500	18797	16640	16798
19800	18034	17034	15981
20100	19117	19292	16477
20400	19834	19803	16927
20700	20295	19563	18032
21000	18683	20122	18059
21300	21199	21401	18927
21600	21212	21684	19401
21900	23249	23483	19587
22200	24194	23662	20380
22500	25209	24680	22007
22800	23991	24403	22426
23100	27178	26017	22354
23400	27728	26410	23914
23700	28281	27170	25096
24000	29426	28074	24934
24300	29951	28921	26826
24600	29337	29137	26589
24900	30848	30224	25808
25200	30836	29459	27001
25500	32498	29821	26659
25800	33591	29010	27431
26100	32521	29703	27754
26400	31788	29946	27877
26700	33405	30581	28694
27000	34585	31246	28698
27300	33637	31668	28442
27600	34590	31942	29131
27900	35440	33065	29860
28200	35867	32386	30037
28500	33622	32132	30500
28800	36237	32452	30779
29100	33597	34535	30135
29400	35125	33994	30349
29700	36858	33410	31890
30000	35709	34598	31365
30300	36622	33871	31914
30600	37587	33597	31750
30900	37047	34408	31017
31200	34986	35098	30709
31500	36412	34932	32466
31800	38310	35769	31383
32100	37694	34996	29865
32400	38357	36194	31710
32700	37166	36018	31797
33000	40140	35764	32720
33300	39059	35992	32927
33600	39371	34047	31697
33900	39852	35666	32601
34200	38881	37025	33818
34500	38666	35988	33393
34800	38542	37992	34474
35100	40266	37339	32053
35400	38413	35661	32699
35700	39027	36589	32400
36000	38488	37614	33038
36300	38119	36431	33722
36600	40381	37257	34432
36900	40663	36429	33992
37200	41921	36691	34703
37500	39287	37535	33022
37800	40442	38501	35939
38100	40693	38117	33875
38400	41690	38654	34141
38700	41136	38044	33352
39000	39607	37385	36975
39300	41345	37468	35321
39600	41362	37966	35871
39900	41052	38407	33776
40200	41894	38870	34906
40500	41862	38769	37573
40800	40885	38191	34153
41100	41535	38267	34974
41400	40396	38982	35227
41700	40929	39910	35861
42000	41698	37700	34932
42300	41582	39480	35684
42600	40911	39275	36344
42900	41172	38951	35068
43200	42370	36097	35339
43500
