## Supplementary Data Files for "Impact of Chemical Dynamics of Commercial PURE Systems on Malachite Green Aptamer Fluorescence": Data_3.38.csv

timepoints	mRNA0	mRNA1	mRNA2
0	36510	36431	28600
300	29062	29185	23627
600	21770	24710	20588
900	18831	19054	15590
1200	15510	16652	13640
1500	13720	14627	12627
1800	14562	13999	12141
2100	12524	12062	12204
2400	11387	11704	11207
2700	11630	12063	10644
3000	10682	11266	10256
3300	11213	11452	10639
3600	10922	10665	10432
3900	10772	10236	8874
4200	10726	10884	9627
4500	10596	11269	10222
4800	10527	10672	9386
5100	10080	11468	9409
5400	10691	11079	10383
5700	10670	11293	9336
6000	11828	11568	9423
6300	10514	10988	10237
6600	11062	11417	10699
6900	10929	11872	9762
7200	11624	11780	10233
7500	10966	11053	11330
7800	10723	11146	10386
8100	10806	12329	11315
8400	11613	12181	11854
8700	12204	13532	11093
9000	12724	13412	11435
9300	13060	13797	12802
9600	13567	13754	11250
9900	13466	13597	11736
10200	13556	13320	12351
10500	12825	13213	12067
10800	14326	13295	13159
11100	13108	14189	12964
11400	13832	14142	13558
11700	14692	15561	13347
12000	15221	14237	13529
12300	14434	15041	13452
12600	14725	15312	13927
12900	13705	14935	13939
13200	14285	15131	13039
13500	15164	15089	14122
13800	14403	14749	12878
14100	15006	14653	13423
14400	14342	14769	14533
14700	16042	16396	14770
15000	16268	17486	13448
15300	16011	16104	14105
15600	16230	16064	13695
15900	17303	16834	14758
16200	17040	16238	15626
16500	16726	16100	15571
16800	17230	17379	15235
17100	17153	16748	15865
17400	17865	16678	15263
17700	17636	18168	15216
18000	19139	17922	15895
18300	17599	17640	16253
18600	17708	17494	17106
18900	19951	19344	16503
19200	18133	18750	17221
19500	18377	18470	18054
19800	20487	18196	16396
20100	19454	20295	18013
20400	20591	19216	18536
20700	19954	18314	17801
21000	19955	20720	18938
21300	22376	20284	18843
21600	21520	20362	19581
21900	22247	21541	18803
22200	22778	21885	20865
22500	22625	22117	20284
22800	24203	22320	20870
23100	23737	22812	21506
23400	24372	24028	22541
23700	24163	24524	23756
24000	25398	24661	23477
24300	28648	25020	23768
24600	27411	25394	25580
24900	30235	26481	25960
25200	28928	26975	27638
25500	29145	26855	27591
25800	31990	28503	27109
26100	32035	30181	29065
26400	35024	30444	29087
26700	34131	31316	31316
27000	35959	32306	32060
27300	35527	33055	32119
27600	33866	33588	31629
27900	36859	34194	34423
28200	37644	33989	32746
28500	37442	36064	33573
28800	35795	35127	33617
29100	37465	36145	34436
29400	38680	36549	35142
29700	39996	38538	35582
30000	38451	36947	33881
30300	39231	38274	36199
30600	40399	38134	35339
30900	40369	38472	37051
31200	40424	40276	36018
31500	42191	39147	36896
31800	41779	38572	36192
32100	42131	39384	37017
32400	38833	39869	37954
32700	42408	39947	37984
33000	42763	41356	37556
33300	43850	39682	38266
33600	42737	39381	36965
33900	43899	43264	38800
34200	43763	43289	38615
34500	43036	39238	38886
34800	41673	41743	37956
35100	43918	42361	39084
35400	44155	41450	38698
35700	43618	41512	39498
36000	43249	40762	38602
36300	45779	42528	40106
36600	44914	42150	40758
36900	45926	42960	40810
37200	44102	42325	40498
37500	44349	44517	39621
37800	46053	44027	39892
38100	46791	42516	40746
38400	42606	43235	41549
38700	46118	45213	41224
39000	46944	44424	40484
39300	47068	43066	40279
39600	46162	44696	41985
39900	47801	43734	41568
40200	46246	42869	41417
40500	46547	43967	39703
40800	46213	45271	42445
41100	45902	43972	41367
41400	46636	45479	42200
41700	46110	41762	41998
42000	48278	44581	42776
42300	45704	44509	42375
42600	48122	45209	43586
42900	47328	43525	42278
43200	46230	45363	42709
43500
