## Supplementary Data Files for "Impact of Chemical Dynamics of Commercial PURE Systems on Malachite Green Aptamer Fluorescence": rnaMGapt-deGFP_0.22timev2.csv

	MGapt	DTT	MGapt_altered	mgapt	MGdye	time	Measured
0	0.099	1000.0	0.12100000000000001	0.0	9.78	0.0	0.11715
1	0.058047520940773145	908.759331818554	0.161924241074364	1.8717201968077537e-05	9.780028237984865	300.0	0.08233615710192775
2	0.03594076572759047	825.85783975696	0.18401362740513186	2.3405678583827954e-05	9.780045606867278	600.0	0.06354280983836025
3	0.02345154955703142	750.5262434743759	0.19648345937953857	2.750016149961962e-05	9.780064991063425	900.0	0.05292406846396221
4	0.01610850666480129	682.069913988931	0.20380494469972912	3.138763313857554e-05	9.780086548635461	1200.0	0.04667924836976066
5	0.011641838517735797	619.8596610315045	0.2082477113498586	3.529045933856646e-05	9.780110450132414	1500.0	0.042878995220214586
6	0.008849304897264026	563.3246901355062	0.2110138065184468	3.934781727737662e-05	9.780136888584208	1800.0	0.04050137587503104
7	0.0070689923905310256	511.94677697063315	0.21276492461738794	4.365568158089469e-05	9.78016608299211	2100.0	0.03898373108313922
8	0.00592344454482311	465.25523021639293	0.21387827488753197	4.8288004406861814e-05	9.780198280567717	2400.0	0.03800518577795291
9	0.00519047602585906	422.82243386364024	0.2145757669461719	5.3306855106901236e-05	9.780233757028183	2700.0	0.03737684106778484
10	0.004735559798385457	384.25985452222994	0.21499162073974087	5.876993778880773e-05	9.780272819462308	3000.0	0.03698430290934659
11	0.004475224454090202	349.2144423864592	0.21520896928714195	6.473251305397306e-05	9.78031580625937	3300.0	0.0367565698471615
12	0.004356602003728545	317.365375392038	0.2152803059958636	7.125254922447466e-05	9.780363092001242	3600.0	0.03664864790310808
13	0.004345709880749925	288.42110920225707	0.21523920505855723	7.838600475808674e-05	9.780415085061488	3900.0	0.03663159063953351
14	0.004420501449779444	262.1167007671986	0.21510726459140866	8.619537026451539e-05	9.780472233956175	4200.0	0.036686591138490744
15	0.004566690719260871	238.21137602281152	0.21489826119442246	9.476241648316523e-05	9.780535048079527	4500.0	0.03680142989842424
16	0.004775189615436613	216.48632581181462	0.21462077728171064	0.00010412442014180649	9.780604033100898	4800.0	0.0369683062076932
17	0.005040449353619144	196.7426999801281	0.21427973592692534	0.00011439632391025706	9.780679814715931	5100.0	0.03718240974265794
18	0.005359448815070636	178.79978748036223	0.2138775309392012	0.0001256444535598468	9.780763020242718	5400.0	0.037441078455950814
19	0.005730996938459859	162.49336047785962	0.21341466892619387	0.00013794094639668563	9.78085433413183	5700.0	0.03774319727738894
20	0.006155285028968799	147.67416983875654	0.21289017055774734	0.0001514072700204277	9.780954544409784	6000.0	0.0380888106126309
21	0.006633600833230715	134.20657468076493	0.21230192780766569	0.00016613683043023084	9.781064471355604	6300.0	0.03847889000438057
22	0.007168127804051921	121.96731146973083	0.21164685635158006	0.00018223984848803518	9.781185015840872	6600.0	0.03891515625678893
23	0.007761815375401696	110.84436230466446	0.21092103010586716	0.0001998339840742728	9.781317154515257	6900.0	0.039399969891281764
24	0.008418292040737728	100.73591739258157	0.21011976329631113	0.00021904463865555894	9.781461944659519	7200.0	0.03993625653518439
25	0.009141812888351385	91.5494582407779	0.20923765893489607	0.0002400042664112512	9.78162052817329	7500.0	0.0405274617285858
26	0.009937225154005499	83.20090389285185	0.20826863373377089	0.00026285736394320253	9.78179414110868	7800.0	0.04117752021407113
27	0.010809946178504047	75.61384258167823	0.20720596493565263	0.0002877318405746541	9.781984088882187	8100.0	0.04189084091885194
28	0.01176596344445199	68.71883177167159	0.2060421574154777	0.00031486582164026884	9.782191879136638	8400.0	0.042672287056773645
29	0.012811856472411143	62.452761067673734	0.20476926870286258	0.00034425177412843817	9.782418874814455	8700.0	0.04352724677784053
30	0.013954626701151367	56.75828198168394	0.2033785475691535	0.0003761977640461259	9.782666825719422	9000.0	0.044461408836524385
31	0.015201973202168687	51.58327057344426	0.20186060381024484	0.0004108261551128189	9.782937422977314	9300.0	0.045481063773705414
32	0.01656209260478389	46.88036003503365	0.2002054136886395	0.00044830437536008753	9.783232493696305	9600.0	0.04659290465807982
33	0.018043719070355697	42.60650617390364	0.19840231824519394	0.0004887975753361197	9.78355396267418	9900.0	0.04780406680713478
34	0.01965610527876973	38.72258711619254	0.19644004820247507	0.0005324651642153179	9.783903846508487	10200.0	0.04912211250914099
35	0.02140899352123614	35.19305171023415	0.19430676203379924	0.0005794563239865126	9.784284244434698	10500.0	0.05055500782630602
36	0.02331257217215995	31.985591391448377	0.19199010158256638	0.0006299055875815455	9.784697326235003	10800.0	0.052111087409544905
37	0.025377416567576347	29.070844552629726	0.189477273044237	0.0006839218716866596	9.785145310377976	11100.0	0.05379900752421189
38	0.02761439861167856	26.422127739651817	0.18675514478457958	0.0007415981336587743	9.785630456593243	11400.0	0.0556276703293655
39	0.030034652619563246	24.01519123827281	0.18381032944290912	0.0008029697768662537	9.78615501792867	11700.0	0.057606202035999615
40	0.032649209913550685	21.827996914372175	0.18062961347041728	0.0008680209566158945	9.78672117660661	12000.0	0.05974365193411328
41	0.03546918819797778	19.84051611733766	0.17719970653306696	0.0009367093025616054	9.787331105259534	12300.0	0.06204914417793782
42	0.038505297352384664	18.034547191353294	0.17350790863599366	0.001008888529522388	9.7879867940022	12600.0	0.06453148364778372
43	0.041767704715844074	16.393546968482642	0.16954224617771818	0.0010843333115212151	9.788690049097015	12900.0	0.0671990416425018
44	0.04526572408673032	14.902480595821176	0.16529186773546747	0.0011627149240088259	9.789442408168378	13200.0	0.07005950424705043
45	0.049007471934329624	13.547683214964678	0.16074747104662343	0.0012435848909011192	9.790245057009622	13500.0	0.07311959259132314
46	0.0529994679984497	12.316733129808078	0.15590179669008114	0.001326358410009549	9.791098735302048	13800.0	0.07638473750196187
47	0.05724619530932512	11.198339700019819	0.15075016951248402	0.0014102985459559746	9.79200363516877	14100.0	0.07985872073619772
48	0.06174960646700444	10.182239066862094	0.14529110332531708	0.0014945013764032242	9.79295929019826	14400.0	0.083543271965802
49	0.0665085898736143	9.259099547991438	0.13952695013565677	0.0015778844892941942	9.79396445998131	14700.0	0.08743763239396282
50	0.07151841097164173	8.420436458318493	0.13346457358204808	0.0016591811872365316	9.795017015436896	15000.0	0.09153809700894894
51	0.0767701373114671	7.658533832896352	0.1271160385899359	0.0017369378418825559	9.796113824089188	15300.0	0.09583754309995748
52	0.08225007998274733	6.966373738918468	0.12049926730201499	0.0018095255240403341	9.797250652705825	15600.0	0.10032497007804958
53	0.08793927610363067	6.337572257368804	0.11363864314780402	0.0018751545533155938	9.798422080739144	15900.0	0.10498507257580128
54	0.0938130524412761	5.766321048055754	0.10656548976395509	0.001931917436155882	9.799621457785321	16200.0	0.10979787590586937
55	0.09984073436378524	5.247334552402013	0.09931838452777003	0.001977823810064659	9.800840881099044	16500.0	0.11473849204295074
56	0.10598542538274144	4.7758021646670334	0.09194337839049221	0.0020108448260131497	9.802071196217263	16800.0	0.11977693214131528
57	0.11220428819507644	4.347345444268671	0.08449337542350736	0.0020291995859169076	9.803302336371896	17100.0	0.12487829450860255
58	0.11844873457692258	3.957978564130915	0.07702841380830742	0.0020308485297648145	9.804522851605347	17400.0	0.1300029966481687
59	0.12466514686357147	3.604074129206442	0.06961375495600725	0.002014544704176542	9.805721098171	17700.0	0.13510721010697255
60	0.1307960667345012	3.2823313634420805	0.06231916049087412	0.001979139289117376	9.806884772765203	18000.0	0.1401439408081323
61	0.1367815121251817	2.9897482462056484	0.055216832801562934	0.0019240704702907414	9.808001655063833	18300.0	0.14506403704541612
62	0.1425607879267313	2.7235963346883354	0.048379215519363826	0.0018494029983440123	9.809059996544482	18600.0	0.14981767025463588
63	0.1480745897005593	2.481398077726466	0.041876398331838226	0.0017559133705575159	9.81004901195818	18900.0	0.15435604945033504
64	0.15326727795014303	2.2609070615547893	0.03577334867193199	0.001645144083257192	9.810959373368503	19200.0	0.15863328025093282
65	0.15808928979056272	2.0600892986042165	0.030127027268186102	0.0015194094396981488	9.81178368293183	19500.0	0.16260834388079062
66	0.16249947015484395	1.8771065082399279	0.024983653336055674	0.0013817468742131102	9.812516876499691	19800.0	0.1662470181552523
67	0.1664671309333518	1.7103006439674224	0.020376360659912853	0.001235801065602753	9.813156508397343	20100.0	0.16952358503233872
68	0.16997368873127644	1.5581790560509483	0.01632339801690046	0.0010856656065243583	9.813702913242441	20400.0	0.1724221984338115
69	0.17301368442138929	1.4194003520461131	0.012827148178037158	0.0009356428211832424	9.81415916739122	20700.0	0.17493775664809486
70	0.17559494556736913	1.2927605085285454	0.00987422919444224	0.0007899432932809386	9.814530825228815	21000.0	0.17707607994653546
71	0.1777381073543445	1.1771796680169455	0.0074361455077246105	0.000652600808831878	9.814825747128525	21300.0	0.1788535291805032
72	0.17947502866308157	1.0716886646357817	0.005471804333677838	0.0005268401256064437	9.815053166993835	21600.0	0.18029579931313325
73	0.18084653937295295	0.9754159831609913	0.003930074043426185	0.00041520151950026596	9.81522338657421	21900.0	0.18143605047946687
74	0.1818996829455564	0.8875758668786449	0.002753389134863087	0.00031922183999226955	9.81534692791017	22200.0	0.18231269131578584
75	0.18268455085455168	0.8074566650934484	0.0018815433139756266	0.00023941594393359265	9.81543390582206	22500.0	0.182966782351648
76	0.18325118348779124	0.734410699290844	0.0012553393084964188	0.00017532368314231817	9.8154934771943	22800.0	0.1834394843840657
77	0.1836466922571095	0.6678451447808701	0.0008198511956474683	0.00012568215927977633	9.815533456537828	23100.0	0.18376966993645663
78	0.1839131891154961	0.6072150773703286	0.0005267186211732191	8.860435278113276e-05	9.815560092253918	23400.0	0.18399219690867208
79	0.18408629606601581	0.5520176018946684	0.00033555253766664805	6.19552102510003e-05	9.8155781513869	23700.0	0.1841366289466658
80	0.18419462166668735	0.5017876460834514	0.00021447038278669302	4.344541212606963e-05	9.81559090794111	24000.0	0.18422679222410535
81	0.18425993830226267	0.4560948620626956	0.00013952264635793614	3.099776300866588e-05	9.815600539041963	24300.0	0.18428086669921637
82	0.1842979170207192	0.4145416559876603	9.3736419052887e-05	2.2831088870750418e-05	9.815608346550812	24600.0	0.18431197748357714
83	0.18431926056417233	0.3767613228547437	6.569302029251728e-05	1.7534496247427786e-05	9.815615046406121	24900.0	0.1843291145172162
84	0.18433086888696573	0.3424166714288104	4.813454051209742e-05	1.4073058269385111e-05	9.81562099656311	25200.0	0.18433808906804255
85	0.18433696008485187	0.3111985488489828	3.6674244104752594e-05	1.1742090374565164e-05	9.81562636566163	25500.0	0.18434246122146758
86	0.18434000385754634	0.28282418933668424	2.8769694967562558e-05	1.0081656456303969e-05	9.815631226438072	25800.0	0.1843443193117915
87	0.1843413577133605	0.25703557648691755	2.301418246316417e-05	8.826711562531387e-06	9.815635628094762	26100.0	0.18434480984072996
88	0.18434175656753596	0.23359762587436822	1.864220279587348e-05	7.817805690289865e-06	9.815639601220255	26400.0	0.18434455289795534
89	0.18434160608949418	0.21229637075972735	1.5206181810802392e-05	6.974379200555537e-06	9.81564318771928	26700.0	0.1843438870167658
90	0.18434112044029324	0.19293716312372544	1.2465710629673235e-05	6.240988406832637e-06	9.815646413839664	27000.0	0.1843429902968877
91	0.18434042439973738	0.175343058439964	1.0243746321697183e-05	5.609023862345483e-06	9.815649331844527	27300.0	0.18434196096168565
92	0.18433961067521973	0.15935317504288915	8.43547079203157e-06	5.0392147349158385e-06	9.815651953844577	27600.0	0.18434087599583854
93	0.18433868194852415	0.14482121967110703	7.020501887575552e-06	4.5182490884865946e-06	9.815654297540176	27900.0	0.1843397350238073
94	0.18433776286131776	0.1316144452933087	5.773868720225647e-06	4.09472004979169e-06	9.815656463260549	28200.0	0.18433862894162578
95	0.18433682371434015	0.11961193458430831	4.782847528816241e-06	3.6915356240515443e-06	9.815658393428714	28500.0	0.18433754114146947
96	0.1843358896392365	0.10870389349664766	3.97063176881032e-06	3.3325896084922537e-06	9.815660139719578	28800.0	0.1843364852340018
97	0.1843349781275776	0.09879051680922775	3.302306317617154e-06	3.0110790625049967e-06	9.815661719556687	29100.0	0.18433547347352525
98	0.18433409958521632	0.0897811641321731	2.7514618001638197e-06	2.7220539361293554e-06	9.815663148943564	29400.0	0.18433451230448636
99	0.18433326067930172	0.08159338488554196	2.2959225929087093e-06	2.4624959551277567e-06	9.815664443388684	29700.0	0.18433360506769067
100	0.18433246493507616	0.07415227134737151	1.919958890101302e-06	2.2282618347623565e-06	9.815665615096613	30000.0	0.18433275292890966
101	0.18433171619365765	0.06738975097457052	1.606343949047489e-06	2.0177540008299614e-06	9.815666677452972	30300.0	0.18433195714525
102	0.18433101076419914	0.06124392822951499	1.3510352616230387e-06	1.8264652677065867e-06	9.815667638191117	30600.0	0.18433121341948838
103	0.18433035877914059	0.055658580665950266	1.1280945507621623e-06	1.6564790668274873e-06	9.815668513116886	30900.0	0.1843305279933232
104	0.1843297342120567	0.05058256934358025	9.676369866985097e-07	1.498021702880094e-06	9.815669298141534	31200.0	0.1843298793576047
105	0.18432919746402726	0.04596952817943199	7.762917676180808e-07	1.3627055903853914e-06	9.815670026234784	31500.0	0.1843293139077924
106	0.1843286512436353	0.0417771179744091	6.800313143504152e-07	1.2317402364946885e-06	9.81567066871563	31800.0	0.18432875324833245
107	0.18432816337001728	0.03796708195662891	5.767589933996571e-07	1.1183221491186136e-06	9.815671259861567	32100.0	0.18432824988386629
108	0.18432771472926715	0.03450448851636708	4.897773935567986e-07	1.0146284854798201e-06	9.815671795483917	32400.0	0.1843277881958762
109	0.18432730197230315	0.031357680981196914	4.166605444082877e-07	9.204484228718166e-07	9.815672281357733	32700.0	0.1843273644713848
110	0.18432692230761966	0.028497859978364667	3.5525955129101895e-07	8.352271437520047e-07	9.815672722423411	33000.0	0.18432697559655234
111	0.18432657358735755	0.02589884722962137	3.036025687004162e-07	7.580139531808185e-07	9.815673122800655	33300.0	0.18432661912774284
112	0.1843262536877655	0.02353686064988151	2.6003839384704585e-07	6.880104113048569e-07	9.815673486264423	33600.0	0.18432629269352457
113	0.1843259604679728	0.02139028880368591	2.2325214557089117e-07	6.245566495739429e-07	9.815673816270461	33900.0	0.18432599395579466
114	0.18432569195303417	0.01943949197694206	1.9211798634546456e-07	5.670187742327301e-07	9.81567411591956	34200.0	0.18432572077073212
115	0.18432544626163683	0.0176666061756958	1.6571505338928955e-07	5.148181443082238e-07	9.815674388013893	34500.0	0.18432547111889483
116	0.18432522159188272	0.016055401441145	1.432762010864763e-07	4.674699273342996e-07	9.815674635122498	34800.0	0.18432524308331288
117	0.18432501626831996	0.014591136420772461	1.2416942059606497e-07	4.245151672233687e-07	9.815674859552843	35100.0	0.18432503489373306
118	0.18432482873342995	0.01326041458775533	1.0787040924664047e-07	3.8552827428596046e-07	9.815675063386744	35400.0	0.18432484491399134
119	0.1843246575329157	0.012051058395610745	9.392586494900892e-08	3.501449236418497e-07	9.815675248531802	35700.0	0.18432467162179542
120	0.18432450131176667	0.010951997900684374	8.19702334559548e-08	3.180266886357639e-07	9.815675416708583	36000.0	0.18432451360730168
121	0.18432435880968795	0.009953169970598228	7.17001626396619e-08	2.888709297156361e-07	9.815675569480732	36300.0	0.18432436956471235
122	0.1843242288685312	0.00904543366945098	6.285590961736084e-08	2.624028044889755e-07	9.81567570826614	36600.0	0.18432423829691763
123	0.18432411042287808	0.008220482788242016	5.521986625431735e-08	2.3836965525656326e-07	9.815675834347838	36900.0	0.18432411870585802
124	0.18432400248600095	0.007470768469933532	4.861380951623664e-08	2.1654429491060435e-07	9.815675948890771	37200.0	0.18432400977807237
125	0.1843239041499672	0.006789430155544335	4.28835473870432e-08	1.9672577047768383e-07	9.815676052957068	37500.0	0.1843239105824993
126	0.18432381458227878	0.006170232129968832	3.7902490291235406e-08	1.7872650879919348e-07	9.815676147505814	37800.0	0.18432382026765232
127	0.18432373301806484	0.00560750439663354	3.356384895866246e-08	1.623770423772272e-07	9.81567623340867	38100.0	0.18432373805264218
128	0.18432365875129472	0.005096096971167159	2.9775473655392102e-08	1.4753207147111318e-07	9.815676311463816	38400.0	0.18432366321761576
129	0.18432359115198735	0.0046313296743389545	2.6454836009369553e-08	1.3404444092586783e-07	9.815676382383762	38700.0	0.18432359512021276
130	0.18432352962208873	0.004208949748145638	2.354750758161458e-08	1.2179040096032287e-07	9.815676446820989	39000.0	0.18432353315421487
131	0.18432347362049045	0.003825090814869391	2.0997205764084253e-08	1.1066112297353822e-07	9.815676505372886	39300.0	0.18432347677007133
132	0.18432342267739701	0.003476240076581513	1.8723479751477032e-08	1.00561003887663e-07	9.815676558589706	39600.0	0.18432342548591898
133	0.18432337631971601	0.0031592047693760152	1.6760736373521888e-08	9.135060393923036e-08	9.815676606910129	39900.0	0.18432337883382646
134	0.18432333413712768	0.0028710836857284996	1.5003394740746477e-08	8.301670258099383e-08	9.81567665085006	40200.0	0.1843233363876369
135	0.18432329577399567	0.002609238990622	1.3405484266997031e-08	7.547646413588805e-08	9.815676690811102	40500.0	0.18432329778481832
136	0.1843232609197668	0.0023712747171594837	1.2046864453945199e-08	6.851816745812596e-08	9.81567672702395	40800.0	0.18432326272679647
137	0.18432322904810566	0.002155013679981238	1.0804482032340032e-08	6.243616969469514e-08	9.815676760137993	41100.0	0.18432323066877798
138	0.18432320019975373	0.0019584767837424	9.647603956472809e-09	5.6797780931178556e-08	9.815676790143224	41400.0	0.18432320164689434
139	0.1843231744072372	0.001779863796176484	8.62257029844001e-09	5.1140532339369856e-08	9.815676816960773	41700.0	0.18432317570062273
140	0.18432314966865246	0.0016175399454283952	8.401963997046972e-09	4.683655880575308e-08	9.815676841919965	42000.0	0.18432315092894705
141	0.1843231278862695	0.001470021102608194	7.2023126617016974e-09	4.3089522736328623e-08	9.815676864901999	42300.0	0.1843231289666164
142	0.18432311092905454	0.0013359575342047894	3.950130924470164e-09	3.846107958052286e-08	9.815676885111397	42600.0	0.18432311152157418
143	0.18432308895129845	0.0012141109116564997	1.0686440882585579e-08	3.239336703718531e-08	9.815676900352843	42900.0	0.18432309055426457
144	0.18432306769551876	0.0011033785193848027	1.4455951922102319e-08	3.076065584096759e-08	9.815676917839113	43200.0	0.18432306986391156
