## Supplementary Data Files for "Impact of Chemical Dynamics of Commercial PURE Systems on Malachite Green Aptamer Fluorescence": rnaMGapt-deGFP_0.41timev2.csv

	MGapt	DTT	MGapt_altered	mgapt	MGdye	time	Measured
0	0.1845	1000.0	0.2255	0.0	9.59	0.0	0.218325
1	0.10818063549306989	908.7257958081111	0.30176569532764075	3.55741048657488e-05	9.590053669179284	300.0	0.153445489792216
2	0.06698281464653681	825.8092558186113	0.3429305037720809	4.4485781456139475e-05	9.590086681581376	600.0	0.11842239021234895
3	0.04370788022205563	750.4718658206725	0.3661685953138688	5.226827858977655e-05	9.590123524464106	900.0	0.09863316951913595
4	0.030023123004296142	682.0144908367108	0.3798123782814082	5.965761388254881e-05	9.590164498714202	1200.0	0.08699497974650737
5	0.021698685718957146	619.8056481111106	0.38809138674399424	6.707553504754448e-05	9.590209927536991	1500.0	0.07991239373055628
6	0.01649416350920671	563.2733341133959	0.3932456583983563	7.478698659126444e-05	9.590260178092363	1800.0	0.07548101226896015
7	0.013176065440336778	511.89866841063315	0.3965082720902822	8.297005043104828e-05	9.590315662469804	2100.0	0.07265230625387911
8	0.011040950717695253	465.21059801117354	0.3985821861751946	9.177898899072471e-05	9.590376863107878	2400.0	0.07082827864397444
9	0.009674766666756129	422.78130270173517	0.3998809420201151	0.00010131769610229533	9.590444291313988	2700.0	0.06965690796977339
10	0.008826800889241275	384.2221343381634	0.4006546650738848	0.00011169995157224097	9.590518534037866	3000.0	0.06892500065032399
11	0.008341500388038029	349.1799855645272	0.4010582642188136	0.00012303189491869935	9.59060023539421	3300.0	0.06850024002086007
12	0.00812033164069002	317.33400450330475	0.40118956388162064	0.00013542071638926033	9.590690104478762	3600.0	0.06829876622293311
13	0.008099951629942176	288.39263570356104	0.4011111261391763	0.00014897962152306659	9.590788922233193	3900.0	0.06826662055081861
14	0.008239260198208845	262.0909342760936	0.4008631964799639	0.00016382626061168748	9.590897543324871	4200.0	0.06836873967020343
15	0.008511650447599635	238.18813379141594	0.40047144479469016	0.00018008791558138913	9.591016904760139	4500.0	0.06858236716680316
16	0.008900172194957763	216.4654350490274	0.39995180162424043	0.00019789430030109313	9.591148026185458	4800.0	0.06889294243859383
17	0.009394479985264199	196.7239992865418	0.39931347056796646	0.00021741590142795443	9.591292049449548	5100.0	0.06929150057045916
18	0.009988945857745493	178.78312761012916	0.3985609012399642	0.00023876423485195384	9.5914501529087	5400.0	0.06977308104374012
19	0.010681324285938354	162.47860800865013	0.3976949736491292	0.0002621458688478248	9.591623702071283	5700.0	0.07033557033330773
20	0.011471981947622074	147.66119464983385	0.39671388247833306	0.0002877311962535783	9.591814135580403	6000.0	0.07097906431937202
21	0.012363314231611296	134.19527067625097	0.39561365724256925	0.00031571523047492625	9.592023028532179	6300.0	0.07170536281799668
22	0.013359384728158015	121.95758347592901	0.39438852429541926	0.000346306852150442	9.592252090982775	6600.0	0.0725176633724709
23	0.01446568302645472	110.83612532501945	0.3930311401252814	0.0003797292766324591	9.592503176854644	6900.0	0.07342035404524692
24	0.015688962651014285	100.72909620387514	0.39153274619685435	0.0004162186757443369	9.592778291158451	7200.0	0.07441887458054244
25	0.017037147035918156	91.5439917448372	0.38988324570712196	0.00045603221806979306	9.593079607263604	7500.0	0.07551963389198645
26	0.01851923451847975	83.19674033783977	0.38807133327363075	0.0004994103339342054	9.593409432212644	7800.0	0.07672993450952437
27	0.02014536826457913	75.61094064281644	0.38608428739329803	0.0005466854220349746	9.593770344348597	8100.0	0.07805801137357384
28	0.021926616987163472	68.71716031992472	0.38390840188565956	0.0005981014077499492	9.594164981133643	8400.0	0.07951287727001241
29	0.023875168013129652	62.452299448875436	0.3815285854809563	0.0006539745310239673	9.59459624651238	8700.0	0.08110445583527309
30	0.02600421677632831	56.75901568605036	0.37892856668658054	0.0007146141137865629	9.595067216543557	9000.0	0.08284350177931539
31	0.028327983283803378	51.58519712379486	0.37609085765111566	0.0007803340794610583	9.595581159071545	9300.0	0.08474161193147073
32	0.030861700487240684	46.88348501483549	0.3729967685141467	0.0008514487219316155	9.596141531005076	9600.0	0.08681121576436268
33	0.033621592510196065	42.61084189477192	0.3696264362586663	0.00092826702150567	9.596751971237605	9900.0	0.08906555794899601
34	0.0366248375984363	38.72815518330253	0.36595887316962394	0.0010110862865316244	9.597416289238408	10200.0	0.09151866857387989
35	0.039889511176532395	35.19988102647853	0.36197204234337804	0.0011001831385582246	9.598138446486555	10500.0	0.0941853175280391
36	0.043434501319587385	31.99371861322141	0.3576429675454244	0.0011958035775254986	9.598922531141454	10800.0	0.09708094645140104
37	0.047279393217302755	29.080313319387486	0.3529478828091361	0.001298150773146419	9.599772723980024	11100.0	0.10022157563867316
38	0.05144431121227661	26.43298836346897	0.34786243757783086	0.0014073684092250091	9.600693251216358	11400.0	0.10362367684895124
39	0.055949720060741254	24.027500310243926	0.34236194260766406	0.0015235323323207215	9.601688337338063	11700.0	0.10730401145189086
40	0.06081617338535628	21.84181672540272	0.33642171064044	0.0016466108671916889	9.60276211598064	12000.0	0.11127942998142229
41	0.06606391816000286	19.85591410929908	0.3300175593896629	0.0017764353448678672	9.603918522456857	12300.0	0.11556655206845229
42	0.0717127133072851	18.0515945774259	0.32312583157703956	0.0019128975426190582	9.605161455122195	12600.0	0.12018158804384102
43	0.07778114570583176	16.41231812049331	0.3157249569123585	0.0020552066846634184	9.606493897388187	12900.0	0.12513988924268554
44	0.08428598051882712	14.923050654183927	0.30779513190441377	0.002202988188415306	9.607918887583141	13200.0	0.13045525030448918
45	0.09124188321529458	13.570127886842908	0.29931965835652546	0.0023552785302252627	9.609438458434562	13500.0	0.1361398319687734
46	0.09866039433242185	12.34112660895341	0.2902857579397588	0.0025109385897139802	9.61105384773421	13800.0	0.14220325802338568
47	0.10654916960136925	11.224752602279667	0.2806855993772354	0.0026685370187289528	9.612765231027772	14100.0	0.14865200950795454
48	0.1149110776125221	10.210736053685947	0.2705174162148853	0.0028263135103001884	9.61457150617899	14400.0	0.1554886900447549
49	0.12374317817054295	9.289735970784111	0.25978667055808985	0.00298223895368955	9.6164701512777	14700.0	0.16271117875425642
50	0.13303576528991817	8.453255888566622	0.24850736495989795	0.0031338500556661285	9.618456869756514	15000.0	0.17031187003390286
51	0.14277126586060765	7.693564436694323	0.2367032051983751	0.0032784056986780294	9.620525528947345	15300.0	0.17827674664036391
52	0.15292327799870323	7.003625477289263	0.22440880448042194	0.003412834745753537	9.622667917527203	15600.0	0.18658459867076652
53	0.16345567259088775	6.377032913279131	0.2116707015693278	0.003533794124966714	9.624873625846108	15900.0	0.1952062778262869
54	0.1743218655073886	5.807952969096198	0.19854816324258817	0.0036377382819422527	9.62712997125634	16200.0	0.20410408999377683
55	0.18546434338837142	5.291071247986694	0.1851136551669888	0.0037210167065053587	9.62942200145096	16500.0	0.21323139166341976
56	0.1968145303832604	4.821545061130034	0.17145287573368706	0.0037800004673032837	9.631732593889362	16800.0	0.22253246174331348
57	0.20829310762106426	4.3949617380919355	0.15766421506536088	0.0038112418333662145	9.63404267731988	17100.0	0.2319427398808684
58	0.21981082047909392	4.007299822749847	0.14385761144939477	0.003811652861442825	9.636331568077821	17400.0	0.24138946219650315
59	0.2312698959057133	3.6548954955741735	0.13015266351439966	0.003778698410218008	9.638577440586193	17700.0	0.25079279543287325
60	0.24256606559606353	3.3344124428618818	0.11667597894641543	0.0037106278300939655	9.64075795546383	18000.0	0.26006746243802586
61	0.2535912224972336	3.0428150994203564	0.10355784185725025	0.0036066303466310073	9.642850935651825	18300.0	0.26912489877582113
62	0.26423663555520066	2.7773451647955367	0.09092815531515966	0.0034670473493300675	9.644835209135945	18600.0	0.2778758588524746
63	0.27439662354498956	2.535500606034147	0.07891194186739275	0.0032934772100000477	9.646691434593924	18900.0	0.28623341482509845
64	0.28397259676176645	2.3150169430668175	0.06762442809816815	0.0030888555152898153	9.64840297514636	19200.0	0.2941162609764917
65	0.29287694437855954	2.113850005450786	0.057166453709655535	0.0028573943886690857	9.649956601918076	19500.0	0.30145191243500785
66	0.30103710243502696	1.9301603471004318	0.04761961536159177	0.00260457001437676	9.651343282209673	19800.0	0.30818004473926575
67	0.308398824533076	1.7622982391471065	0.03904264921677189	0.002336823506801495	9.652558526256444	20100.0	0.3142552219155918
68	0.3149288089653998	1.6087889327669853	0.03146852306626647	0.002061320486639808	9.653602667974626	20400.0	0.3196490874253398
69	0.3206163099044935	1.468318301997916	0.024902883463930815	0.001785569329494747	9.654480806637869	20700.0	0.32435174242408316
70	0.32547351099984134	1.3397180158126698	0.019324026283129122	0.001516994921818282	9.655202462723324	21000.0	0.3283721149423107
71	0.329534512088484	1.2219509201494623	0.01468454485985992	0.0012624931902611757	9.655780943057952	21300.0	0.33173719381746297
72	0.33285301906960724	1.1140958345748362	0.010914517463209858	0.0010279972928281826	9.656232463473485	21600.0	0.3344901966890887
73	0.3354987601776467	1.015332601579072	0.007926149946849656	0.0008181129335419647	9.656575089881807	21900.0	0.33668768266967414
74	0.3375529291742659	0.9249274204081106	0.005619495162216788	0.0006358425354814571	9.656827575669825	22200.0	0.3383958534485984
75	0.3391031001469431	0.8422190644945688	0.003888622208292484	0.0004824940395679537	9.657008277651073	22500.0	0.33968639347818697
76	0.34023791244073015	0.7666061777184171	0.002627999166832855	0.0003576539449406287	9.657134088398752	22800.0	0.3406321123157551
77	0.3410422730168765	0.6975366478757598	0.0017379420959153025	0.00025947837398179014	9.657219784893531	23100.0	0.3413029643312638
78	0.3415933365939796	0.6344987573245864	0.0011291747562573843	0.000184945611322008	9.657277488656083	23400.0	0.3417627128074182
79	0.3419577090185366	0.5770148602949119	0.0007256251875239641	0.0001304109043534637	9.657316665800266	23700.0	0.3420665527966652
80	0.3421900031720015	0.52463690762067	0.00046590827465542396	9.185878155115446e-05	9.657344088559666	24000.0	0.3422598894131998
81	0.34233278803106065	0.4769439671789781	0.00030281808933497036	6.547982735211787e-05	9.657364393885926	24300.0	0.3423782107444609
82	0.34241741606114573	0.4335414806049788	0.00020210312414765925	4.7913260436309075e-05	9.657380480821026	24600.0	0.3424477315297679
83	0.34246587960462205	0.39406059702525936	0.00014009488087401647	3.640488822785522e-05	9.657394025520823	24900.0	0.3424868938367531
84	0.3424927277083316	0.35815833108997835	0.0001013663209623884	2.8861169476193137e-05	9.657405905977022	25200.0	0.34250793265647594
85	0.3425071073210072	0.32551739316652684	7.634853459059787e-05	2.379503031204459e-05	9.657416544150717	25500.0	0.3425185596011958
86	0.34251448146415514	0.29584576893756626	5.93350765501848e-05	2.026896925273435e-05	9.657426183465612	25800.0	0.3425233817256377
87	0.3425179069986929	0.2688756360050446	4.719337384135091e-05	1.7656722507066553e-05	9.657434899633781	26100.0	0.3425249860047691
88	0.3425191818957691	0.24436233789551814	3.807618492032543e-05	1.556021440290707e-05	9.657442741925625	26400.0	0.3425248933235071
89	0.34251917882392635	0.22208279629341257	3.0985872573320106e-05	1.3846231309047002e-05	9.65744983530981	26700.0	0.34252382670481235
90	0.34251841881107087	0.20183379330313145	2.5353021126130944e-05	1.2381391984313527e-05	9.657456228174114	27000.0	0.3425222217642398
91	0.3425171921361261	0.18343049134772108	2.0818850311418624e-05	1.1104693673640536e-05	9.657461989019872	27300.0	0.3425203149636728
92	0.34251567690580165	0.16670478082543105	1.7140894333220834e-05	9.97945532513725e-06	9.657467182206176	27600.0	0.3425182480399516
93	0.34251398972207503	0.15150384421129476	1.4143825242037202e-05	8.981373615763906e-06	9.657471866458994	27900.0	0.34251611129586135
94	0.342512211859627	0.13768877021430342	1.16935433533193e-05	8.09260349171451e-06	9.657476094603332	28200.0	0.34251396589113
95	0.3425104023757711	0.12513321477275333	9.68465413752848e-06	7.298091022380703e-06	9.657479912976404	28500.0	0.3425118550738917
96	0.3425086003111476	0.1137224031871968	8.035101975834845e-06	6.587918937601232e-06	9.65748336459319	28800.0	0.342509805576444
97	0.34250683716056757	0.10335200678834411	6.677970754162188e-06	5.950161440885897e-06	9.65748648487499	29100.0	0.3425078388561807
98	0.34250513077164907	0.09392717566626986	5.562512749793425e-06	5.376773234689824e-06	9.657489306721914	29400.0	0.3425059651485615
99	0.342503503711412	0.0853617387868445	4.623707727135436e-06	4.871744982415845e-06	9.657491872587174	29700.0	0.3425041972675711
100	0.34250194826394187	0.07757728866465487	3.892763367828041e-06	4.382143519038821e-06	9.657494158979006	30000.0	0.34250253217844706
101	0.3425004615119335	0.07050271957749855	3.24036509556376e-06	4.012640887554977e-06	9.657496298129283	30300.0	0.3425009475666978
102	0.3424991106069134	0.06407322352439607	2.7166902656586205e-06	3.6071699518453053e-06	9.657498172709131	30600.0	0.34249951811045326
103	0.3424978242778208	0.05823005038442935	2.2817142657847037e-06	3.267744674265719e-06	9.657499894014224	30900.0	0.3424981665349606
104	0.342496625710276	0.05291970334795165	1.9198278628601686e-06	2.9611016517249527e-06	9.657501454468171	31200.0	0.34249691368445545
105	0.34249551212098533	0.0480936118179421	1.618426091518116e-06	2.6839682269830853e-06	9.657502869459234	31500.0	0.3424957548848991
106	0.34249448014326345	0.04370762193253188	1.3670255037843547e-06	2.4333921983781203e-06	9.657504152837546	31800.0	0.34249468519708903
107	0.3424935259293171	0.03972160136190422	1.1570208843147698e-06	2.206707124390015e-06	9.657505317056112	32100.0	0.34249369948244973
108	0.3424926453108679	0.03609907849531006	9.813076014718075e-07	2.001575668759303e-06	9.657506373387845	32400.0	0.34249279250700815
109	0.34249183402216815	0.032806917948886204	8.340701706198318e-07	1.8158064150659753e-06	9.657507331913973	32700.0	0.34249195913269376
110	0.3424910876754869	0.029814994637825706	7.104556730795535e-07	1.647581132433527e-06	9.657508201875153	33000.0	0.3424911942438379
111	0.34249040196420905	0.027095915445786704	6.065075568673593e-07	1.4951683367102266e-06	9.657508991534547	33300.0	0.34249049294034256
112	0.3424897726602716	0.02462480032009636	5.18992451932807e-07	1.3570130814452293e-06	9.657509708353588	33600.0	0.3424898505091394
113	0.34248919572646	0.02237904349512718	4.4511177565147054e-07	1.2317967137388735e-06	9.657510359168075	33900.0	0.34248926249322637
114	0.3424886672995872	0.020338098526013957	3.8259786884731537e-07	1.1182760194885179e-06	9.657510950108856	34200.0	0.34248872468926755
115	0.3424881836650893	0.018483284654449345	3.2968306503984567e-07	1.0152680538324103e-06	9.657511486658157	34500.0	0.34248823311754906
116	0.3424877413196938	0.016797624149957557	2.847438222261993e-07	9.218666870116925e-07	9.657511973942796	34800.0	0.3424877840312671
117	0.3424873370146597	0.015265690264464324	2.46498638012471e-07	8.371329824831519e-07	9.657512416493013	35100.0	0.34248737398945545
118	0.34248696767612813	0.01387346499798865	2.1392833341615896e-07	7.602139076006908e-07	9.65751281840185	35400.0	0.34248699976537816
119	0.3424866304452666	0.012608208897211698	1.8609204471884991e-07	6.904268074192081e-07	9.657513183469002	35700.0	0.3424866583590733
120	0.34248632270091345	0.011458343230815552	1.622096468747742e-07	6.271033559791989e-07	9.657513515095753	36000.0	0.34248634703236047
121	0.34248604195901294	0.010413344215180295	1.41745690600479e-07	5.695840851229079e-07	9.65751381630161	36300.0	0.34248606322086655
122	0.34248578591559536	0.009463647891980839	1.2417832733512523e-07	5.173603731502029e-07	9.65751408991239	36600.0	0.34248580454234445
123	0.34248555250089957	0.008600562616436248	1.0897433342430547e-07	4.700000799214892e-07	9.65751433853108	36900.0	0.34248556884704956
124	0.3424853398350245	0.007816190126409207	9.576749642010878e-08	4.2699102867952976e-07	9.65751456440379	37200.0	0.342485354200149
125	0.3424851460260732	0.007103351937464153	8.449842747324246e-08	3.878135114070972e-07	9.657514769481812	37500.0	0.34248515870083734
126	0.34248496941919054	0.006455524832735972	7.470625140395707e-08	3.5232504667714345e-07	9.657514955880872	37800.0	0.3424849806251283
127	0.3424848087696409	0.005866780269124046	6.589146396216409e-08	3.2016669083874727e-07	9.657515125345208	38100.0	0.3424848186533605
128	0.34248466236842906	0.005331729223404095	5.8581973619932035e-08	2.907210922956918e-07	9.657515279055911	38400.0	0.3424846711557251
129	0.34248452896687165	0.004845475231575837	5.210234192919709e-08	2.642184325776787e-07	9.6575154189371	38700.0	0.34248453678222296
130	0.3424844076926363	0.004403567406686249	4.5928115950808816e-08	2.404642728694253e-07	9.657515546385563	39000.0	0.3424844145818537
131	0.3424842977965538	0.004001960655033993	4.105107895143729e-08	2.1776166329135457e-07	9.657515661158682	39300.0	0.34248430395421564
132	0.3424841961657736	0.003636979566027476	3.763733465383567e-08	1.9821192802804873e-07	9.657515766203204	39600.0	0.3424842018113738
133	0.3424841057831136	0.003305287919500819	3.1694964053092834e-08	1.8091835400210077e-07	9.657515862528236	39900.0	0.3424841105373582
134	0.3424840236026991	0.00300384495220198	2.8153169654027962e-08	1.6339157194534525e-07	9.657515948250444	40200.0	0.34248402782567455
135	0.3424839453891544	0.0027298882105066084	3.0264221582247205e-08	1.4635130603144764e-07	9.657516024352937	40500.0	0.3424839499287876
136	0.3424838757969006	0.002480928392507598	2.0403059788105497e-08	1.4086693694911867e-07	9.657516103806355	40800.0	0.34248387885735954
137	0.3424838151792273	0.0022546633501312526	2.1618873253185026e-08	1.2256278877966043e-07	9.657516163208216	41100.0	0.34248381842205833
138	0.3424837602635496	0.0020490268531532276	2.895510680054519e-08	9.948801068890174e-08	9.657516210787662	41400.0	0.3424837646068156
139	0.34248370552792745	0.0018621641999378325	1.5698798375996187e-08	1.0421343843527125e-07	9.657516278779593	41700.0	0.34248370788274723
140	0.34248365959101823	0.0016923319253846823	1.5208195798482612e-08	9.239986944313485e-08	9.657516325207103	42000.0	0.3424836618722476
141	0.3424836166945954	0.0015379907271380903	1.3888863719606355e-08	8.391135435658403e-08	9.65751636942286	42300.0	0.342483618777925
142	0.34248357800902196	0.001397728802732582	1.2469889292525222e-08	7.60610662533402e-08	9.657516409527409	42600.0	0.34248357987950534
143	0.3424835426157238	0.0012702629194621092	1.1264535457103728e-08	6.912612562603417e-08	9.657516446126062	42900.0	0.3424835443054041
144	0.3424835104270715	0.001154423626788926	1.0172202573903047e-08	6.284896762692869e-08	9.657516479407047	43200.0	0.3424835119529019
