## Supplementary Data Files for "Impact of Chemical Dynamics of Commercial PURE Systems on Malachite Green Aptamer Fluorescence": rnaMGapt-deGFP_0.86timev2.csv

	MGapt	DTT	MGapt_altered	mgapt	MGdye	time	Measured
0	0.387	1000.0	0.47300000000000003	0.0	9.14	0.0	0.45795
1	0.22692120556626974	908.6463795430175	0.6329606713776627	7.829750604159497e-05	9.140118123056077	300.0	0.32186530627291915
2	0.14051189438055098	825.6942051668666	0.7192973185121038	9.791549832431888e-05	9.14019078710736	600.0	0.24840649215736654
3	0.09169350302161601	750.3430960596369	0.768034602831552	0.00011505841255016933	9.140271894146867	900.0	0.2068986934463488
4	0.06298890171376408	681.8832462017086	0.7966490246732107	0.00013131342710232975	9.14036207361296	1200.0	0.18248625541474567
5	0.045526944081866555	619.6777443726086	0.8140109866850249	0.00014764225814964616	9.140462069233047	1500.0	0.16762859208462028
6	0.034608919913320074	563.1517240274904	0.8248184027243406	0.00016461628361378342	9.140572677362256	1800.0	0.15833168032197115
7	0.027647760016216473	511.78475091110244	0.8316574259576754	0.00018263747762075038	9.140694814025997	2100.0	0.1523963739098678
8	0.023168135580870493	465.1049105045064	0.8360023530243721	0.0002020139769450039	9.140829511394626	2400.0	0.1485684885345263
9	0.020301563859189006	422.68390390751756	0.8387205127559276	0.0002230066581100735	9.14097792338468	2700.0	0.14610964077257815
10	0.01852215977051009	384.13281926966505	0.8403365087230418	0.0002458549724238066	9.141141331506105	3000.0	0.14457263607896634
11	0.01750358631561702	349.09840390598055	0.8411752619075755	0.00027079167046743357	9.141321151776316	3300.0	0.14367987560175335
12	0.01703915523050389	317.25973612667815	0.841441900322773	0.0002980533073152912	9.141518944446114	3600.0	0.14325544027891984
13	0.016995966489667114	288.325233268393	0.8412676083450977	0.0003278869217696124	9.141736425164671	3900.0	0.14318610774143176
14	0.01728781361021943	262.0299499458539	0.840736712108699	0.00036055328937316866	9.141975474280247	4200.0	0.14339832042652428
15	0.01785886841824237	238.1331334887824	0.8399029757575551	0.0003963328047443691	9.14223815582451	4500.0	0.14384431478187565
16	0.018673530943937942	216.41600744767766	0.8387997633886072	0.0004355097193274455	9.142526705668574	4800.0	0.14449349545222903
17	0.01971011832692176	196.67976186261998	0.8374462960121535	0.00047840692317791894	9.142843585662398	5100.0	0.1453270627287448
18	0.020956766277739125	178.74372794019658	0.8358517335582981	0.0005253901862551163	9.14319150016571	5400.0	0.14633452631148383
19	0.022408777014522444	162.44372083054586	0.8340178727969385	0.0005768087321653356	9.143573350189712	5700.0	0.14751145793406323
20	0.02406688878726004	147.63053608161465	0.8319407764469694	0.0006330771149645099	9.143992334766688	6000.0	0.14885800525430545
21	0.025936095299530754	134.1685865246457	0.8296120121871072	0.0006946046839770089	9.144451892514267	6300.0	0.15037789712759683
22	0.028024889892073926	121.9346366568329	0.827019326789438	0.0007618555223996359	9.144955783319395	6600.0	0.15207778891048962
23	0.030344754344552353	110.81671382432708	0.824147172504163	0.0008353168246109468	9.145508073152188	6900.0	0.1539668302201768
24	0.03290981652543697	100.71305043416481	0.8209770231898453	0.0009155067264101237	9.14611316028562	7200.0	0.15605637000391376
25	0.0357366376342534	91.5311671795655	0.817487568820979	0.001002973883926443	9.14677579354567	7500.0	0.15835977295740022
26	0.03884407477426242	83.18701377962206	0.8136548358138027	0.0010982963454832682	9.147501089412838	7800.0	0.16089230014633282
27	0.04225320581415045	75.60421629977587	0.8094522460698169	0.0012020805860672268	9.148294548116938	8100.0	0.163671042724623
28	0.04598728003460472	68.71336473084529	0.8048506559621471	0.0013149562040352097	9.149162064004148	8400.0	0.1667148784289268
29	0.05007169979863329	62.451382167287186	0.7998183587624167	0.0014375773108826274	9.15010994143987	8700.0	0.17004445361299578
30	0.0545339984837997	56.760948176360934	0.7943211156341792	0.0015706042186742711	9.151144885882983	9000.0	0.17368216582892657
31	0.059403822989825085	51.58997093815764	0.7883221502787288	0.0017147191921678296	9.152274026732501	9300.0	0.1776521455316344
32	0.06471290163901987	46.891112403550174	0.7817822315410017	0.0018705748261682272	9.153504866821027	9600.0	0.18198023637017013
33	0.07049499734687444	42.6213543860226	0.7746596547115967	0.0020388632782873625	9.154845347942508	9900.0	0.18669394555361393
34	0.07678583982570944	38.74160399248519	0.7669104945940545	0.002220140625596416	9.156303665581548	10200.0	0.1918224140148176
35	0.08362276369600788	35.21633526878275	0.7584888331594106	0.002415032713619617	9.157888403145035	10500.0	0.19739608866991948
36	0.09104511919754547	32.01326555177423	0.7493464526904813	0.002624045000878668	9.159608428112431	10800.0	0.20344708710111767
37	0.09909325829318892	29.103055310187706	0.7394340901770201	0.002847528726380912	9.16147265153025	11100.0	0.21000837181974194
38	0.10780863616473942	26.459044871285812	0.7287012397011423	0.0030857568212153863	9.163490124134576	11400.0	0.21711382211991076
39	0.11723324975982553	24.057004165591128	0.717096943591738	0.003338809696073909	9.165669806648895	11700.0	0.22479779129858624
40	0.1274090710820597	21.8749139564512	0.7045705043196951	0.003606547556590148	9.168020424598705	12000.0	0.23309464673001395
41	0.13837733900659863	19.892762234320283	0.6910723901299005	0.0038885599819882405	9.170550270863961	12300.0	0.2420381975260837
42	0.15017769166374967	18.09235810999981	0.6765553374564595	0.004184111388731362	9.173266970880247	12600.0	0.2516609922822186
43	0.1628471523550554	16.457167954595356	0.660975635632355	0.0044920810386035615	9.176177212013048	12900.0	0.26199349769990865
44	0.17641891729999118	14.972160716481413	0.6442946564485693	0.004810897238988055	9.179286426251895	13200.0	0.2730631157672766
45	0.19092096947292694	13.623669624575822	0.6264805813222356	0.005138483645734437	9.182598449205306	13500.0	0.2848930566712623
46	0.20637449782801556	12.39926620990366	0.6075103948612569	0.005472173586793224	9.18611510731124	13800.0	0.2975010570572041
47	0.22279215080010473	11.287644761104492	0.5873720007255337	0.005808701551984327	9.18983584847474	14100.0	0.3108979509089348
48	0.24017613844088406	10.27851804383719	0.566066635633368	0.006144078388536697	9.193757225926168	14400.0	0.32508613378588924
49	0.25851627179103387	9.362522234835195	0.5436110863756572	0.006473738389992052	9.197872641833763	14700.0	0.34005793474738244
50	0.27778787849384695	8.531129785803905	0.5200405455886902	0.006792195739874139	9.202171575917639	15000.0	0.3557939603321505
51	0.2979497583107918	7.776571796370419	0.4954105615403316	0.00709355774720884	9.206639680149053	15300.0	0.3722613425418415
52	0.3189424920696767	7.091765833494882	0.4697993955328505	0.007371203382361316	9.211258112397648	15600.0	0.38941240139960426
53	0.34068678046048734	6.470252337778266	0.4433097149149726	0.007618088791595454	9.216003504624709	15900.0	0.40718323769773324
54	0.36308237139997046	5.906136578671552	0.4160697347486149	0.007826893988898137	9.220847893851584	16200.0	0.4254928316122627
55	0.3860075520905596	5.394036560041303	0.3882335872789373	0.00799026046411539	9.225758860630673	16500.0	0.4442425901824002
56	0.4093194274775077	4.929036910737524	0.35998069189515053	0.008101080520006989	9.230699880627512	16800.0	0.4633165312617803
57	0.43285511884154193	4.506648403903044	0.33151397193044274	0.008152831454082913	9.235630909228187	17100.0	0.48258221463110834
58	0.45643397000201846	4.122771600781936	0.30305682366819564	0.008139944538172572	9.24050920632996	17400.0	0.5018924935522479
59	0.47986093068381064	3.7736657421030086	0.27484868149560426	0.008058161489384515	9.245290387820756	17700.0	0.5210882329081513
60	0.502930707848106	3.4559210673956113	0.2471396222403872	0.007904928461735877	9.249929669911692	18000.0	0.5400016511841641
61	0.5254337610792768	3.166435979520608	0.220182896615686	0.007679645144648329	9.254383342305221	18300.0	0.5584611955716297
62	0.5471617828359965	2.90239496808596	0.1942280440252435	0.0073839517834518925	9.258610173138946	18600.0	0.576295989439783
63	0.5679148801211799	2.661251763815365	0.16951214945293386	0.007021828379429859	9.262572970426074	18900.0	0.5933417025391199
64	0.5875084299130224	2.440711857210784	0.14625157890850993	0.006599608563541046	9.266239991178658	19200.0	0.609446166749299
65	0.6057799015628884	2.238717509508787	0.12463389796631254	0.006125850357832302	9.26958620047099	19500.0	0.6244749862578353
66	0.6225949953102787	2.05343302500796	0.10481075169416089	0.005611067590918615	9.272594252995756	19800.0	0.6383166080644028
67	0.6378528905995572	1.8832300685694832	0.08689192678271856	0.005067348536532191	9.275255182617938	20100.0	0.650886679616965
68	0.6514901346882617	1.726672742960213	0.07094116347110703	0.00450785827965492	9.277568701840854	20400.0	0.6621313092089277
69	0.66348286339841	1.582501981913179	0.056974121528624036	0.003946191026256186	9.279543015073216	20700.0	0.6720289816277036
70	0.6738472739567847	1.4496194721702327	0.0449582855151059	0.0033958836304105668	9.281194440528392	21000.0	0.6805910167840505
71	0.6826380359568713	1.3270703259240024	0.03481575078439024	0.0028695272873943693	9.28254621325902	21300.0	0.6878603985745299
72	0.6899448420018561	1.2140256177496398	0.026427810658876186	0.002378315829137153	9.28362734733955	21600.0	0.6939090136006876
73	0.6958871451355326	1.1097642095357387	0.01964193781181424	0.0019313823738037823	9.284470917052936	21900.0	0.6988334358073047
74	0.7006073680965887	1.013654740645043	0.014280391634768588	0.001535351304252721	9.28511224026893	22200.0	0.7027494268418041
75	0.7042629118352274	0.9251378931547043	0.010150113668161993	0.0011940509929975907	9.285586974496894	22500.0	0.7057854288854517
76	0.7070177763129455	0.8437102419458327	0.0070529056373763955	0.0009084158529752031	9.285929318049966	22800.0	0.7080757121585519
77	0.7090341385546265	0.7689095523387123	0.0047954198230139465	0.000676632797773232	9.286170441622659	23100.0	0.7097534515280786
78	0.7104648294464134	0.7003027775563618	0.003197843936249746	0.0004945172327545965	9.286337326617636	23400.0	0.7109445060368509
79	0.7114472051464941	0.6374769881288506	0.002100648699796135	0.0003561524763741358	9.286452146154023	23700.0	0.7117623024514634
80	0.7120990927066603	0.5800334567728771	0.0013688775835095555	0.0002544938425110021	9.286532029710132	24000.0	0.7123044243441867
81	0.7125167358383553	0.5275848210949792	0.0008937851223310619	0.00018221841673910467	9.286589479039613	24300.0	0.712650803606705
82	0.7127749955497915	0.4797548568549568	0.0005920048025589978	0.00013233134765790804	9.286632999647946	24600.0	0.7128637962701754
83	0.712929214658871	0.4361801027318253	0.0004027941736305694	9.869082618363082e-05	9.286667991167793	24900.0	0.7129896337849156
84	0.7130182289818773	0.396512440480595	0.00028413625276464574	7.629426101770517e-05	9.286697634765655	25200.0	0.713060849419792
85	0.713067913675221	0.3604217356488113	0.00020844403642046895	6.131437851556964e-05	9.286723642288655	25500.0	0.7130991802806841
86	0.7130946347539071	0.3275981201271235	0.00015846416103758274	5.1047487799892e-05	9.28674690108535	25800.0	0.7131184043780627
87	0.7131082389199553	0.29775343787963293	0.00012389925211385354	4.3696345171976427e-05	9.286767861828224	26100.0	0.7131268238077724
88	0.7131144113714578	0.27062164433661373	9.880523809058285e-05	3.813669936620308e-05	9.286786783390745	26400.0	0.7131292321571714
89	0.7131163294440596	0.24595852751127803	7.98185494419306e-05	3.370022192767742e-05	9.286803852006791	26700.0	0.7131283022264758
90	0.7131157701562116	0.22354077097709305	6.499199080739882e-05	3.0005115471399327e-05	9.286819237853274	27000.0	0.7131255189548328
91	0.71311371110149	0.20316467773865582	5.318880463139851e-05	2.6837871339974946e-05	9.286833100094173	27300.0	0.7131216894221847
92	0.713110730972904	0.18464473765108785	4.368252930252585e-05	2.407018915897109e-05	9.286845586498089	27600.0	0.7131172833522994
93	0.7131071918410176	0.16781214989852666	3.59611023621385e-05	2.163425725768338e-05	9.286856847056917	27900.0	0.7131125860063718
94	0.7131033245179689	0.15251335408409442	2.9680144545184463e-05	1.946552724387269e-05	9.286866995337784	28200.0	0.7131077765396506
95	0.7130993032985014	0.1386087580731658	2.4532121017393943e-05	1.754247016843979e-05	9.286876164580779	28500.0	0.713102983116654
96	0.7130952401824446	0.1259713980517817	2.031741087520293e-05	1.5821403786661618e-05	9.286884442406977	28800.0	0.7130982877940759
97	0.7130912188756501	0.1144858674533711	1.6860021703544948e-05	1.427890249847687e-05	9.286891921102944	29100.0	0.7130937478789056
98	0.7130873052270018	0.10404726243101628	1.4007382421859069e-05	1.2898555395134574e-05	9.286898687390874	29400.0	0.7130894063343651
99	0.7130835295359145	0.09456019319957057	1.1663326685680594e-05	1.1658473017268587e-05	9.286904807137697	29700.0	0.7130852790349174
100	0.7130799294505433	0.08593797468562954	9.726061862990858e-06	1.0540958532425427e-05	9.286910344487893	30000.0	0.7130813883598228
101	0.7130765151230539	0.07810179785557428	8.124986909105615e-06	9.536950778185298e-06	9.286915359890337	30300.0	0.7130777338710903
102	0.71307329577453	0.07098003850558715	6.7996771706766034e-06	8.63447221502384e-06	9.286919904548599	30600.0	0.7130743157261057
103	0.7130702780910978	0.06450757253106287	5.700435598923909e-06	7.819421790502386e-06	9.286924021473602	30900.0	0.7130711331564377
104	0.7130674602306403	0.05862523293084934	4.787337539654023e-06	7.083283761104533e-06	9.286927752432119	31200.0	0.7130681783312712
105	0.7130648370430849	0.05327922286192429	4.027935051679171e-06	6.418640063083756e-06	9.286931135022163	31500.0	0.7130654412333426
106	0.7130624021929244	0.04842065569272194	3.395510394017563e-06	5.8179694855023475e-06	9.286934202296981	31800.0	0.7130629115194835
107	0.7130601477841272	0.044005101208482604	2.8680108642140867e-06	5.274776590639862e-06	9.28693698420531	32100.0	0.7130605779857568
108	0.7130580647543489	0.03999218331526433	2.427396199589734e-06	4.783426579848166e-06	9.286939507849755	32400.0	0.7130584288637788
109	0.7130561436837202	0.036345181409140906	2.05872965004018e-06	4.33874019533411e-06	9.286941797586934	32700.0	0.7130564524931676
110	0.7130543748267405	0.033030727840616454	1.7497952843647123e-06	3.936079480236387e-06	9.28694387537828	33000.0	0.7130546372960331
111	0.713052748384763	0.030018511005859554	1.4904373137864166e-06	3.5714265039089916e-06	9.286945761178227	33300.0	0.71305297195036
112	0.713051254740902	0.027280979295291233	1.2723790811856759e-06	3.241028749866842e-06	9.28694747288032	33600.0	0.7130514455977642
113	0.7130498845628929	0.02479308529617178	1.0886847832556994e-06	2.941594617528772e-06	9.286949026752627	33900.0	0.7130500478656103
114	0.7130486288511918	0.022532063076602896	9.33659623813621e-07	2.6701449366954242e-06	9.286950437489487	34200.0	0.7130487689001354
115	0.7130474790127582	0.02047722519432615	8.02583872033837e-07	2.4240163499162024e-06	9.286951718403675	34500.0	0.713047599400339
116	0.7130464269246559	0.018609772619919453	6.915320506774571e-07	2.2008029071897225e-06	9.286952881543597	34800.0	0.7130465306544636
117	0.713045464931458	0.01691262063518565	5.972626684286292e-07	1.9983204683128962e-06	9.286953937806178	35100.0	0.7130455545208583
118	0.7130445858424822	0.015370240245312479	5.170742993001586e-07	1.8146181708461487e-06	9.286954897083524	35400.0	0.713044663403627
119	0.7130437829697238	0.013968517029946939	4.4868823304642225e-07	1.647929255775749e-06	9.28695576834235	35700.0	0.7130438502729588
120	0.7130430500409879	0.012694623322513605	3.902834528440816e-07	1.4966312718731178e-06	9.286956559675867	36000.0	0.7130431085835058
121	0.7130423812476656	0.011536902320351688	3.402472135834982e-07	1.3593386144999594e-06	9.286957278505428	36300.0	0.7130424322847476
122	0.7130417712432172	0.010484760158733588	2.9728284399607513e-07	1.2347042407765828e-06	9.286957931474246	36600.0	0.7130418158356439
123	0.7130412150373417	0.009528569289416722	2.6037983027856306e-07	1.1214942162266992e-06	9.286958524583133	36900.0	0.7130412540943163
124	0.7130407079471375	0.00865957981330395	2.285673928942416e-07	1.0188168181647046e-06	9.286959063485774	37200.0	0.7130407422322464
125	0.7130402460935674	0.007869839647524388	2.0081261743257324e-07	9.255584215340146e-07	9.28695955309412	37500.0	0.7130402762154601
126	0.713039825060869	0.007152120734169002	1.7737896514533195e-07	8.405763200818571e-07	9.286959997560471	37800.0	0.7130398516677138
127	0.7130394415699968	0.006499856520442688	1.5630914304728002e-07	7.641455859482969e-07	9.286960402121165	38100.0	0.7130394650163683
128	0.7130390929608486	0.005907077262031204	1.3802126704986475e-07	6.939339999005715e-07	9.286960769018188	38400.0	0.7130391136640386
129	0.7130387747626643	0.005368357117377059	1.2324449251955159e-07	6.299439751238979e-07	9.286961101993146	38700.0	0.7130387932493382
130	0.7130384844800775	0.0048787680807029195	1.0945793895711794e-07	5.734745672178054e-07	9.286961406062288	39000.0	0.7130385008987683
131	0.7130382239041482	0.0044338321308867385	9.375824920079889e-08	5.214333300793015e-07	9.286961682337907	39300.0	0.7130382379678856
132	0.7130379817063454	0.004029462116274837	9.127421337040963e-08	4.6883486102477074e-07	9.286961927019743	39600.0	0.7130379953974774
133	0.713037760010248	0.003661983479798207	7.629138127707284e-08	4.35670072889477e-07	9.286962163698675	39900.0	0.7130377714539552
134	0.7130375647084121	0.0033280112812303533	6.888134908040438e-08	3.918895902462642e-07	9.286962366410545	40200.0	0.7130375750406144
135	0.7130373873097348	0.003024493301353612	6.342425420835358e-08	3.507108483411843e-07	9.28696254926632	40500.0	0.7130373968233729
136	0.713037221442092	0.002748658701898366	5.386661266338996e-08	3.2347625260156295e-07	9.286962724691604	40800.0	0.7130372295220839
137	0.7130370709414702	0.0024979771391470174	4.7853568668368024e-08	2.95763105065198e-07	9.286962881205266	41100.0	0.7130370781195055
138	0.713036936398391	0.0022701545842135798	4.6107121441541235e-08	2.6417382278831663e-07	9.286963017494793	41400.0	0.7130369433144592
139	0.713036813171619	0.002063114301695554	4.02989132506447e-08	2.4083507929500704e-07	9.286963146529775	41700.0	0.713036819216456
140	0.7130367001745507	0.0018749576048031256	3.3845454382744075e-08	2.220134794699716e-07	9.2869632659803	42000.0	0.7130367052513689
141	0.7130365979999508	0.0017039561623030713	3.2415719713873336e-08	1.9985052081827397e-07	9.286963369584635	42300.0	0.7130366028623087
142	0.7130365048912597	0.001548551744040255	2.8938312224636083e-08	1.8219026499135584e-07	9.286963466170736	42600.0	0.7130365092320066
143	0.7130364210109388	0.0014073195465015133	2.632221323544788e-08	1.647094636593459e-07	9.286963552667157	42900.0	0.7130364249592708
144	0.7130363441974636	0.0012789683443624985	2.3626081913995566e-08	1.4984334827993713e-07	9.286963632176763	43200.0	0.7130363477413759
