## Supplementary Data Files for "Impact of Chemical Dynamics of Commercial PURE Systems on Malachite Green Aptamer Fluorescence": rnaMGapt-deGFP_1.26timev2.csv

	MGapt	DTT	MGapt_altered	mgapt	MGdye	time	Measured
0	0.5670000000000001	1000.0	0.6930000000000001	0.0	8.74	0.0	0.67095
1	0.33247340473199494	908.575798164279	0.9273456026311858	0.00011997143458369868	8.740180992636821	300.0	0.4715752451266728
2	0.20588106172751403	825.5919557722284	1.0538266000544687	0.00015003567417146268	8.740292338218012	600.0	0.3639550517356843
3	0.13435932818972157	750.2286557700243	1.1252240648754863	0.00017629078350385544	8.74041660693452	900.0	0.3031429379210445
4	0.09230383004300555	681.766608198676	1.1671413605285499	0.00020121676312970758	8.74055480942825	1200.0	0.267375034122288
5	0.06671882590808145	619.5640776132549	1.1925731367970516	0.00022623850940451426	8.740708037294677	1500.0	0.2456047964276392
6	0.050720990555346325	563.0436531812437	1.2084014835594277	0.0002522477554596395	8.740877525885038	1800.0	0.23198121308926045
7	0.040520455761127006	511.6835199267219	1.218414866335084	0.00027986024607569475	8.74106467790361	2100.0	0.2232826857113896
8	0.03395583431429875	465.0109989370173	1.2247730915057042	0.00030954821300239105	8.741271074179862	2400.0	0.21767179804015438
9	0.029754742857529135	422.5973645404838	1.2287467764305087	0.0003417101529770647	8.741498480711861	2700.0	0.21406675932210542
10	0.027146693880698448	384.0534683750702	1.2311044449957707	0.0003767142537681841	8.74174886112348	3000.0	0.21181236063006406
11	0.025653525188904985	349.02593091241266	1.2323220922811022	0.0004149156285612606	8.742024382529959	3300.0	0.2105018390310703
12	0.024972398217597978	317.1937682918651	1.2327001674976836	0.0004566769887824771	8.742327434284675	3600.0	0.2098774233422505
13	0.024908552672941252	288.2653738318469	1.2324308048516395	0.0005023763485692314	8.742660642475657	3900.0	0.20977317340068719
14	0.02533565960878921	261.9758012229343	1.231637457595581	0.0005524112310427859	8.743026882794355	4200.0	0.2100812782481264
15	0.026171886797838394	238.0843101855052	1.2303988148111606	0.000607195321155691	8.743429298390405	4500.0	0.21073170901951246
16	0.02736506503161493	216.3721451935454	1.2287635877479661	0.0006671985791880164	8.743871347219882	4800.0	0.21167960319380985
17	0.02888339848332532	196.64052036453546	1.2267598160007183	0.000732903979342714	8.744356785515428	5100.0	0.21289737088343305
18	0.030709479321215653	178.7087936333698	1.2244008048963293	0.0008048370437041389	8.744889715781934	5400.0	0.21436960005566505
19	0.032836411836083976	162.41281430947006	1.221688981231864	0.0008835626978838199	8.745474606931566	5700.0	0.21608975902086358
20	0.03526521838004635	147.6033974037169	1.2186184601176024	0.0009696879145439287	8.746116321501878	6000.0	0.2180579873976867
21	0.038003195393213764	134.1449815851967	1.215176662988502	0.0010638624262544426	8.746820141617803	6300.0	0.22027969484148904
22	0.041062746222734835	121.914370253436	1.211345454281674	0.0011667821917600726	8.747591799495135	6600.0	0.22276456436498593
23	0.04446063591142427	110.79960597761962	1.2071018628608274	0.0012791868698689974	8.748437501227285	6900.0	0.2255259153405484
24	0.0482175105112216	100.6989489038186	1.2024185277287913	0.0014018657831997585	8.749363961759496	7200.0	0.22858028967054028
25	0.052357563097556875	91.51994001369887	1.197264013031598	0.0015356499433271105	8.7503784238704	7500.0	0.23194716505229657
26	0.056908334753194616	83.17855677299015	1.1916029786449325	0.0016814147925842732	8.751488686601595	7800.0	0.2356487815499345
27	0.06190059609108648	75.5984436153329	1.1853962766908992	0.0018400765941181502	8.752703127217595	8100.0	0.23971003759472134
28	0.06736829098115313	68.71021237369997	1.178600979790516	0.0020125942492763087	8.754030729228166	8400.0	0.24415843794973052
29	0.07334845347206773	62.45080655006539	1.1711705096624185	0.0021999137549464577	8.7554810368652	8700.0	0.2490240299214305
30	0.0798812175521552	56.762924105891436	1.163054451550178	0.0024031211499977055	8.757064330896402	9000.0	0.25433938528468186
31	0.08700995738167791	51.59449236984506	1.1541987110758574	0.0026230995369279113	8.758791331544959	9300.0	0.2601397640430565
32	0.09478055998111194	46.89819168372061	1.1445459875720203	0.0028609279545460994	8.760673452449362	9600.0	0.266462458116915
33	0.10324225397953124	42.6310204275703	1.1340350943443969	0.003117547524612412	8.762722651678564	9900.0	0.27334751813119074
34	0.11244688349741769	38.753903475115344	1.1226017289152743	0.0033938658711981473	8.764951387589798	10200.0	0.28083714283470884
35	0.12244882884870108	35.23133078841361	1.110178620337644	0.003690703265478916	8.767372550816141	10500.0	0.28897562189934767
36	0.13330470642198838	32.03103579316444	1.096695930501454	0.004008754008144318	8.769999363079036	10800.0	0.2978090959972065
37	0.14507295071230542	29.12369211448694	1.0820818047207266	0.004348543137248272	8.772845244569538	11100.0	0.30738522142041436
38	0.15781327507895218	26.48265321203033	1.06626308190427	0.004710372105255506	8.77592364301939	11400.0	0.31775273736459264
39	0.17158597039151638	24.083701257984412	1.0491662040796959	0.005094262907826391	8.77924782553139	11700.0	0.32896090100347075
40	0.18645102920386025	21.904827163845717	1.0307183765010317	0.005499864455688913	8.782830594297629	12000.0	0.34105878567901504
41	0.20246708252375376	19.92602669475708	1.0108488725245428	0.00592644236537059	8.786684044954217	12300.0	0.3540944134024352
42	0.2196900790970011	18.129116566305186	0.989490809264508	0.006372711025122207	8.790819111641268	12600.0	0.36811370048667735
43	0.2381717252899353	16.49756615383032	0.9665831568967062	0.00683672290681731	8.795245117816412	12900.0	0.3831591988244412
44	0.25795768602370767	15.016344786198971	0.9420728289097582	0.007315966955324346	8.799969485069587	13200.0	0.39926861036017136
45	0.2790855578248309	13.671782662106887	0.9159174712883718	0.007807043871652165	8.804996970889853	13500.0	0.41647317851808663
46	0.30158250048426005	12.451443536041237	0.8880883019326068	0.008305704764566869	8.810329197586187	13800.0	0.43479574577415103
47	0.325462701559313	11.344009566320914	0.8585732857674004	0.008806755456394753	8.815964012676368	14100.0	0.45424869442442306
48	0.35072463485661254	10.339175327173079	0.8273805115015029	0.009304007182364456	8.821894853644944	14400.0	0.47483171158183796
49	0.37734825368326624	9.427553454965409	0.7945416065602924	0.009790265649248616	8.828110139759493	14700.0	0.4965294946673101
50	0.40529214831965316	8.600586594368066	0.760115152194346	0.010257360417804041	8.834592699489024	15000.0	0.5193094211488051
51	0.43449087744746107	7.850469251607123	0.7241898440901987	0.01069621434898087	8.841319278465386	15300.0	0.5431193540609909
52	0.4648525944258641	7.170076553217209	0.6868871604432851	0.011097044493509045	8.8482602451339	15600.0	0.5678856684923569
53	0.49625721081964563	6.552900082618996	0.6483634257374388	0.011449512432858114	8.855379363445952	15900.0	0.5935117246802615
54	0.5285553151108942	5.992990941993759	0.6088106954895984	0.011743135010534684	8.862633989402596	16200.0	0.6198769194343339
55	0.5615679534975048	5.4849087032875925	0.5684568015934683	0.011967487100813967	8.8699752449122	16500.0	0.646836473736525
56	0.5950876668462811	5.023676891773055	0.5275633692945009	0.012112909393686982	8.877348963862383	16800.0	0.6742221722404562
57	0.6288809392963708	4.604743815625771	0.4864226110497283	0.012170728839518865	8.884696449657074	17100.0	0.70184433095383
58	0.6626918090852606	4.2239485595143185	0.445352264002203	0.012133929351720993	8.891955926915708	17400.0	0.7294946486855911
59	0.6962470757812649	3.8774917885568527	0.4046888673968094	0.01199755203926094	8.899064056825093	17700.0	0.7569504058907863
60	0.7292627454285596	3.561910729963274	0.3647795509432032	0.011759090049115337	8.905957703631403	18000.0	0.7839796780700401
61	0.7614516636824163	3.2740576270040376	0.32597229331763894	0.011418980121232755	8.912576043003112	18300.0	0.8103475076800621
62	0.7925318454755111	3.011080694014599	0.28860583833750575	0.010980598946587272	8.91886231619015	18600.0	0.835822721226137
63	0.8222352078013425	2.7704073490879133	0.2529989664351915	0.010450421556024448	8.924765825766636	18900.0	0.8601850527666213
64	0.8503162495478387	2.5497286450329075	0.21944012356597326	0.009837890467411653	8.930243626889359	19200.0	0.8832322680827347
65	0.8765601790534485	2.3469843945941093	0.18817785532127157	0.009155150463081437	8.935261965628454	19500.0	0.9047868573516392
66	0.900790156839226	2.1603482451122367	0.15941246105561793	0.008416634605859811	8.93979738210833	19800.0	0.9247020259975687
67	0.922873036580868	1.9882126932161983	0.13328957517565593	0.007638538659812154	8.94383738824665	20100.0	0.9428664728572164
68	0.942723590459113	1.8291732514872145	0.10989567499292772	0.0068381997254789665	8.947380734551132	20400.0	0.9592079417080522
69	0.9603067623520137	1.6820118734563083	0.0892560339132003	0.006033411362105524	8.950437203737959	20700.0	0.9736951674389938
70	0.9756378835990336	1.5456795578553553	0.07133517204180131	0.005241701881348471	8.953026944362337	21000.0	0.9863381594053038
71	0.9887808362825533	1.4192780907618403	0.05603976970448879	0.004479629205587956	8.955179394016133	21300.0	0.9971868017382266
72	0.9998442072409167	1.302041154121645	0.04322404025769707	0.0037620449921473057	8.956931752504559	21600.0	1.0063278132795712
73	1.0089753397158885	1.1933148513013467	0.03269748817765982	0.003101516960661575	8.95832717210963	21900.0	1.0138799629425375
74	1.0163529486073748	1.0925385514040158	0.024234456324886522	0.002507701977135259	8.959412595070917	22200.0	1.0199881170561078
75	1.0221781772663003	0.9992253503273549	0.017585288992866127	0.0019869938225157715	8.960236533744013	22500.0	1.0248159706152302
76	1.0266648394050377	0.9129441416896823	0.012488382121889102	0.001542275796076461	8.960846778476252	22800.0	1.028538096723321
77	1.0300293795052746	0.8333028552281461	0.008682324236731718	0.0011729310163510272	8.961288296261172	23100.0	1.0313317281407843
78	1.0324811968291583	0.7599339864102828	0.0059173387061662525	0.000875118943196117	8.961601464467853	23400.0	1.0333687976350832
79	1.034214279208806	0.6924832305052327	0.003964896068561362	0.0006423034497509547	8.96182082472581	23700.0	1.0348090136190902
80	1.035400602420921	0.6306013686456686	0.0026249671139259717	0.0004660083385106106	8.96197443046833	24000.0	1.03579434748801
81	1.0361859713423804	0.5739398542984201	0.0017301962703469955	0.00033669995402001293	8.962083832390448	24300.0	1.0364455007829325
82	1.0366883865277001	0.5221497315385264	0.0011469905636706417	0.00024469789199750883	8.962164622911798	24600.0	1.0368604351122508
83	1.0369988797564742	0.47488338039685846	0.0007737530739079709	0.00018095101399456646	8.962227367172792	24900.0	1.0371149427175603
84	1.0371843262748142	0.4317981741990893	0.0005369306609269712	0.00013760318453979128	8.962278743067426	25200.0	1.0372648658739532
85	1.037291376862851	0.3925609309963506	0.00038589246417756367	0.0001083687341595873	8.962322730676142	25500.0	1.0373492607324775
86	1.037351026585578	0.35685221288670926	0.0002875021854041368	8.843907392453788e-05	8.962361471232189	25800.0	1.0373941519133887
87	1.0373828485383265	0.32436981448045793	0.00022102813889799132	7.445339286472536e-05	8.962396123325943	26100.0	1.0374160027591612
88	1.0373986009473195	0.2948313434904183	0.00017408388246152048	6.419462314321777e-05	8.962427315173388	26400.0	1.0374247135296888
89	1.0374051402767819	0.26797515017639306	0.0001394274850971748	5.626413814259782e-05	8.96245543224129	26700.0	1.0374260543995464
90	1.0374063255000139	0.24356056542951582	0.00011290225955576475	4.9835277058164876e-05	8.9624807722436	27000.0	1.0374232608389473
91	1.037404337628497	0.22136724079722642	9.206319169637883e-05	4.442801692162373e-05	8.962503599182975	27300.0	1.0374181471072514
92	1.037400439290232	0.20119400420260009	7.539969847418967e-05	3.9764805362773406e-05	8.962524161014457	27600.0	1.0374117492450032
93	1.0373953620559588	0.18285753756742143	6.195904344233273e-05	3.567633642036621e-05	8.962542678903763	27900.0	1.0374046559124752
94	1.0373895861026805	0.16619100907449408	5.1023062521646235e-05	3.208430953288605e-05	8.96255939083796	28200.0	1.0373972395620588
95	1.0373834350299442	0.1510425577162816	4.212246031923885e-05	2.8870485140789e-05	8.962574442512897	28500.0	1.0373897533989922
96	1.0373771241511787	0.13727415279943597	3.483546549823977e-05	2.6017921378875104e-05	8.962588040386484	28800.0	1.0373823494710035
97	1.0373708164410953	0.12476021911302385	2.8860711144474134e-05	2.3468715473583485e-05	8.962600322850923	29100.0	1.0373751455477669
98	1.0373646238311585	0.1133865157348385	2.3952257795705105e-05	2.1185920881841713e-05	8.962611423914208	29400.0	1.037368216669828
99	1.0373586243813535	0.10304930298715508	1.9912500173509495e-05	1.913878973990177e-05	8.962621463121636	29700.0	1.0373616112563795
100	1.0373528715562148	0.09365418281152756	1.658205708502523e-05	1.7300164692251194e-05	8.96263054638986	30000.0	1.0373553588647775
101	1.0373473995598397	0.08511535887281156	1.383204783206254e-05	1.564679259273914e-05	8.962638768395488	30300.0	1.0373494743670144
102	1.0373422284079952	0.07735484500377476	1.1557973294207964e-05	1.4158285196628352e-05	8.962646213621872	30600.0	1.0373439621039893
103	1.0373373675132844	0.07030174890179992	9.674602504333875e-06	1.2816970340695461e-05	8.962652957887371	30900.0	1.03733881870366
104	1.0373328184358914	0.06389159485853058	8.11255636862591e-06	1.1607107201977717e-05	8.962659069010899	31200.0	1.0373340353193468
105	1.0373285768696576	0.058065797760170366	6.814916150426553e-06	1.0515194880691271e-05	8.962664608217352	31500.0	1.0373295991070801
106	1.037324634269669	0.052771118240984974	5.735725542556121e-06	9.528799416417184e-06	8.96266963000795	31800.0	1.0373254946285002
107	1.0373209793115712	0.04795915824982494	4.836686332988861e-06	8.637439964336109e-06	8.962674184005257	32100.0	1.0373217048145211
108	1.0373175988689236	0.043585916948688797	4.086607719276345e-06	7.831385104987516e-06	8.962678314526519	32400.0	1.0373182118600814
109	1.0373144784521118	0.03961140254578896	3.4599750034313274e-06	7.102051993960342e-06	8.962682061576045	32700.0	1.0373149974483622
110	1.037311603054547	0.03599927220844611	2.935358705355878e-06	6.442107632962285e-06	8.962685461589908	33000.0	1.037312043358353
111	1.0373089574888872	0.0327164952795339	2.495556566639496e-06	5.844486796460084e-06	8.962688546957706	33300.0	1.0373093318223723
112	1.0373065262381647	0.029733048410347067	2.126766796781567e-06	5.303005794449797e-06	8.962691346998199	33600.0	1.0373068452531842
113	1.037304294906651	0.02702164287808779	1.8159910965361917e-06	4.812848245616308e-06	8.962693889105411	33900.0	1.0373045673053156
114	1.03730224946938	0.024557474665539206	1.5543099443041557e-06	4.367880483339092e-06	8.962696196223837	34200.0	1.0373024826158717
115	1.0373003746514409	0.022318001988292313	1.3343637168717068e-06	3.9648436625624484e-06	8.962698290988001	34500.0	1.0373005748059985
116	1.037298659972266	0.020282743065413417	1.1456067305549486e-06	3.600513835838713e-06	8.962700194424164	34800.0	1.0372988318132756
117	1.0372970915082738	0.018433073213105142	9.886442098313759e-07	3.267095521101413e-06	8.962701919850677	35100.0	1.0372972398049052
118	1.0372956545734864	0.016752072738541065	8.569500203721632e-07	2.967040882660241e-06	8.962703488479653	35400.0	1.0372957831159895
119	1.0372943469988438	0.015224372643340499	7.353380731507974e-07	2.698295008247918e-06	8.96270491766624	35700.0	1.0372944572995548
120	1.0372931546421043	0.01383597595846542	6.398389973907996e-07	2.4438935628472356e-06	8.96270620552206	36000.0	1.037293250617954
121	1.0372920419961795	0.012574155818284092	5.911179242927884e-07	2.209757888475318e-06	8.96270736688906	36300.0	1.0372921306638683
122	1.0372910618356508	0.011427467843544372	4.867250065937134e-07	2.0195257896766965e-06	8.962708451442502	36600.0	1.0372911348444018
123	1.0372901536571746	0.0103853213289044	4.2581332144154605e-07	1.83374716701143e-06	8.962709420532665	36900.0	1.0372902175291727
124	1.0372893255369202	0.009438220091064797	3.7309952285898023e-07	1.6656186349637863e-06	8.96271030136672	37200.0	1.0372893815018487
125	1.0372885707974426	0.00857749323284877	3.2755439671396487e-07	1.5130539317175534e-06	8.962711101651323	37500.0	1.0372886199306022
126	1.037287883102583	0.0077952360648850085	2.8818683376209067e-07	1.3745049221654143e-06	8.962711828713747	37800.0	1.037287926330608
127	1.0372872566631754	0.007084313734214686	2.5406980451957057e-07	1.2486913206112586e-06	8.962712489270181	38100.0	1.0372872947736462
128	1.037286686164812	0.0064382351485067725	2.244292923588417e-07	1.1344365592855228e-06	8.962713089409059	38400.0	1.037286719829206
129	1.037286166709053	0.005851079260015648	1.9862236151173935e-07	1.0306657009205218e-06	8.962713634671747	38700.0	1.0372861965024072
130	1.0372856938090165	0.0053174689072193766	1.7610020977661511e-07	9.364139110132982e-07	8.962714130093934	39000.0	1.037285720224048
131	1.0372852633612046	0.004832519532414045	1.56400302961633e-07	8.508022124186612e-07	8.962714580241652	39300.0	1.03728528682125
132	1.0372848716128695	0.004391794877191564	1.391325912937445e-07	7.730335558059183e-07	8.962714989257698	39600.0	1.0372848924827582
133	1.037284515132119	0.003991263349655422	1.2396276941781035e-07	7.023893934639477e-07	8.962715360908273	39900.0	1.0372845337265344
134	1.0372841907843615	0.003627260029488014	1.106131422991699e-07	6.382082679441122e-07	8.962715698605658	40200.0	1.0372842073763329
135	1.037283895701364	0.003296453509972227	9.882912675297846e-08	5.799139145149891e-07	8.962716005472672	40500.0	1.037283910525733
136	1.0372836272749977	0.002995817337512825	8.842473923036036e-08	5.269405182913098e-07	8.962716284303426	40800.0	1.0372836405387085
137	1.0372833831207713	0.00272260338860563	7.921121525033554e-08	4.788137753654655e-07	8.962716537671175	41100.0	1.0372833950024536
138	1.0372831610604472	0.0024743098020821403	7.103338277614033e-08	4.3509419808706863e-07	8.962716767909331	41400.0	1.0372831717154545
139	1.037282959105227	0.0022486589156475484	6.376897564704122e-08	3.953696642608576e-07	8.96271697712896	41700.0	1.0372829686705733
140	1.0372827754452327	0.002043584215020645	5.730665011302592e-08	3.5927325234703284e-07	8.96271716725128	42000.0	1.0372827840412302
141	1.03728260843477	0.0018572105781704453	5.154384446783961e-08	3.2647770372103227e-07	8.962717340024549	42300.0	1.0372826161663466
142	1.0372824565746808	0.001687834214296369	4.639981082903522e-08	2.9667786448402434e-07	8.96271749702867	42600.0	1.0372824635346525
143	1.0372823184975162	0.0015339059191392466	4.180279974100237e-08	2.695998113674318e-07	8.962717639702847	42900.0	1.0372823247679361
144	1.0372821929585754	0.0013940176379519053	3.769004330345137e-08	2.4499435990955786e-07	8.962717769354544	43200.0	1.037282198612082
