## Supplementary Data Files for "Impact of Chemical Dynamics of Commercial PURE Systems on Malachite Green Aptamer Fluorescence": rnaMGapt-deGFP_1.67timev2.csv

	MGapt	DTT	MGapt_altered	mgapt	MGdye	time	Measured
0	0.7515	1000.0	0.9185	0.0	8.33	0.0	0.8892749999999999
1	0.44066926396353284	908.5034618587132	1.2290790308490789	0.00016684485757731407	8.330251705187385	300.0	0.6250311185908947
2	0.27289416967671737	825.4871671684899	1.3966992675665897	0.00020866206442415742	8.330406562756684	600.0	0.48239905981170583
3	0.17810344733111064	750.1113758780962	1.4913171610359264	0.0002451778383954752	8.330579391632925	900.0	0.4018010214864996
4	0.12236331547826858	681.6470782734784	1.5468650824141128	0.0002798455987748039	8.330771602107111	1200.0	0.3543930778403855
5	0.08845133306323531	619.4475952836775	1.5805639462149847	0.00031465757348682745	8.330984720721007	1500.0	0.325535924995483
6	0.06724561385384716	562.9329089096772	1.6015339559675108	0.00035081964722131137	8.331220430176852	1800.0	0.3074757072489738
7	0.05372364799231791	511.5797891174427	1.6147956403516937	0.00038921868474497544	8.331480711654208	2100.0	0.29594299404507196
8	0.045020958187894464	464.91477363786515	1.6232112898481346	0.00043050159064309917	8.331767751962206	2400.0	0.28850265166511463
9	0.03945117134583763	422.50869940138216	1.6284648224920522	0.00047522323937395267	8.332084006160269	2700.0	0.28372089471964546
10	0.035993069283732616	383.9721755647022	1.631574730281327	0.0005238925602727904	8.332432200433043	3000.0	0.2807292788259317
11	0.034012878878333146	348.9516927342625	1.6331717734557982	0.0005770050922153338	8.332815347663916	3300.0	0.2789886448967029
12	0.03310916034316377	317.12620315620495	1.633654073683385	0.0006350630604149304	8.33323676597153	3600.0	0.27815727139567153
13	0.03302374333713519	288.204075721448	1.633276155933739	0.0006985889754820568	8.333700100727283	3900.0	0.278015166727196
14	0.03358915404631285	261.92036308167036	1.6322014970328194	0.0007681350146881719	8.334209348918852	4200.0	0.2784193786012358
15	0.03469687892327801	238.0343380359371	1.6305342337901059	0.000844291532744277	8.334768887284644	4500.0	0.2792770139917939
16	0.036277735460617716	216.32726579637531	1.628338772435372	0.0009276847428279995	8.335383492104233	4800.0	0.28052855132592347
17	0.03828955190398489	196.6003867566451	1.625652059949176	0.0010189939722551973	8.336058388148885	5100.0	0.28213736089636127
18	0.04070922277462529	178.67308549542273	1.6224915040288956	0.0011189494169597965	8.336799273198258	5400.0	0.28408294837895964
19	0.04352756770444854	162.38123739205048	1.6188600966165398	0.0012283206146282383	8.33761233567797	5700.0	0.2863565821969295
20	0.04674589072519098	147.57569621511692	1.6147497829196111	0.0013479616062552614	8.338504326354172	6000.0	0.28895835816313264
21	0.05037381082459825	134.12091700203823	1.6101436229844404	0.0014787649859601527	8.339482566189925	6300.0	0.2918953542722643
22	0.05442771131845395	121.89373373486212	1.6050172916655423	0.0016216902753549757	8.340554997014962	6600.0	0.2951803050682853
23	0.05892975162655112	110.7822203780344	1.5993400313994575	0.0017777591213920746	8.341730216972955	6900.0	0.2988307563364697
24	0.0639072010360023	100.68465757867011	1.5930752808284516	0.0019480554102636826	8.343017518134397	7200.0	0.30286849316027004
25	0.06939202209539892	91.50861124556961	1.5861810562922471	0.002133723097013216	8.344426921611372	7500.0	0.30731918053923596
26	0.07542059420355436	83.17008289118918	1.5786101847397036	0.0023359748217793605	8.345969221055595	7800.0	0.31221212191450987
27	0.08203355732848183	75.59273922425561	1.5703105079994857	0.0025560084028192964	8.347655934672868	8100.0	0.31758013352840464
28	0.08927562064145839	68.70721343749638	1.5612248312161192	0.002795241394835202	8.349499548133714	8400.0	0.32345934532387627
29	0.09719579558746969	62.45047035551476	1.5512910022854627	0.0030549075217991273	8.351513202118351	8700.0	0.32988944593028907
30	0.10584693346509005	56.76522576597072	1.5404421139150972	0.0033363928628719762	8.353710952611072	9000.0	0.33691325055235466
31	0.11528593219587166	51.59942725925637	1.5286064125113075	0.0036410539678561034	8.356107655284083	9300.0	0.34457689407256775
32	0.12557357786340576	46.90577472947707	1.515707469962767	0.0039702252539304895	8.358718952165095	9600.0	0.35292969835782084
33	0.1367744019665081	42.64128335356127	1.5016643795104285	0.004325187900614724	8.361561218514392	9900.0	0.3620240588930724
34	0.14895646607656363	38.76689432871952	1.4863920465997917	0.004707136636479979	8.36465148731498	10200.0	0.3719152730665324
35	0.1621910493088391	35.24711464789794	1.4698016253653148	0.00511712267456581	8.368007325317196	10500.0	0.3826612931136363
36	0.17655222400852694	32.04969070383393	1.451801063172282	0.00555602808524173	8.371646712810687	10800.0	0.3943223834843692
37	0.19211622354656266	29.145313281006874	1.4322960079582268	0.0060244341080980925	8.37558776848627	11100.0	0.4069606247402967
38	0.208960858432136	26.507347421758357	1.411190436265693	0.006522711248047027	8.379848705294304	11400.0	0.42063942387198994
39	0.22716417008478007	24.111587481417985	1.3883887298692137	0.0070505955781294954	8.384447100038207	11700.0	0.4354224795651621
40	0.24680364040265015	21.936032844686746	1.3637962885432011	0.007607550000744044	8.389400071046358	12000.0	0.4513730836841303
41	0.2679544793018155	19.96068840326216	1.3373221156871056	0.008192281286201962	8.394723405003289	12300.0	0.4685527966548813
42	0.2906878762816251	18.167375273286858	1.3088809151794747	0.008802790462621531	8.400431208531117	12600.0	0.4870200135585463
43	0.3150689083497972	16.539565406286243	1.2783958121922245	0.009436219509858308	8.4065352794502	12900.0	0.5068282801786309
44	0.3411541011668406	15.062227378979474	1.2458014675103024	0.010088727652934868	8.413044431315079	13200.0	0.528024321293386
45	0.36898862274787764	13.72168489115011	1.21104763132098	0.010755376038608643	8.419963745923354	13500.0	0.5506457674460246
46	0.398603237536986	12.505491797627979	1.1741029765066122	0.011430023106982053	8.427293785948619	13800.0	0.5747186840129779
47	0.4300109442953399	11.402314931032908	1.134959290879108	0.012105243968866709	8.435029764817768	14100.0	0.6002548379272061
48	0.4632034371679294	10.401828301095492	1.0936358273055327	0.012772303401757081	8.443160735518754	14400.0	0.6272488112637593
49	0.4981475277882204	9.494617495473243	1.0501836897083168	0.01342113476658247	8.451668782495672	14700.0	0.6556750812444679
50	0.5347816033108999	8.672092162028932	1.0046900030841779	0.014040484663949086	8.460528393597057	15000.0	0.6854851037735266
51	0.5730124521537792	7.926407409410255	0.9572817173157179	0.014617967392576621	8.469705830522622	15300.0	0.7166047097511368
52	0.6127125739733746	7.250393149172292	0.9081284311739384	0.015140500726468156	8.47915899484498	15600.0	0.7489318386494654
53	0.6537183111355911	6.637490698605037	0.8574445232199667	0.015594425006456462	8.488837165636738	15900.0	0.782334989618586
54	0.6958290595221778	6.081695920604629	0.8054894327706887	0.01596614897202669	8.498681507699427	16200.0	0.8166524744377811
55	0.7388077076826048	5.5775111128030215	0.7525666403890823	0.01624259381233127	8.508625651920598	16500.0	0.8516927037409672
56	0.7823827854267527	5.1199006902821775	0.6990203911362552	0.016411807197183933	8.518596823429284	16800.0	0.8872358440971909
57	0.8262521377757194	4.70425466791318	0.6452305525037565	0.016463584359607254	8.528517309712829	17100.0	0.9230367206512828
58	0.8700884450144671	4.326356089344948	0.5916052446665142	0.016390069682973362	8.538306310311322	17400.0	0.9588292317144442
59	0.9135462092339993	3.98235488580235	0.5385717456799431	0.016186305293709742	8.547882045078358	17700.0	0.9943319710859908
60	0.9562702422290319	3.668744037432206	0.48656572204891196	0.015850633358101055	8.557164035714358	18000.0	1.0292551005363686
61	0.9979051765624657	3.3823398876510344	0.43601925564359484	0.015385067921472952	8.566075567786246	18300.0	1.063308064909005
62	1.038105433305006	3.120264123608505	0.387348818425268	0.0147951748204501	8.574545748262034	18600.0	1.0962077560687962
63	1.0765456057080007	2.8799283520195837	0.34094237049386245	0.014090332640745709	8.582512023790446	18900.0	1.1276869612820801
64	1.1129299216510662	2.659017583939412	0.29714840400339343	0.013283179542346318	8.589921674337848	19200.0	1.1575021822515752
65	1.1470012951196265	2.4554763054739306	0.25626522819432324	0.012389324119443814	8.596733476678361	19500.0	1.1854410793487749
66	1.1785486739374669	2.267492150293926	0.2185326134087695	0.01142677493964383	8.602918712646074	19800.0	1.2113285659487822
67	1.2074129440952355	2.093480209724987	0.18412525595384352	0.01041530461379793	8.60846179994323	20100.0	1.235031732488312
68	1.2334908629693162	1.9320661233411145	0.15314870628580524	0.009375745769278654	8.613360430737188	20400.0	1.256463168912187
69	1.2567370455181133	1.7820683773057988	0.1256376794905459	0.008329268240904197	8.617625274983654	20700.0	1.275582697441695
70	1.2771638791991484	1.6424798778721055	0.10155688337819226	0.007296652273917629	8.621279237414972	21000.0	1.2923974117058772
71	1.2948393579844317	1.5124490640715123	0.08080435002479391	0.00629758401535738	8.624356291983089	21300.0	1.306960010488151
72	1.3098830827770156	1.391260074273552	0.06321704507113453	0.005349899705886657	8.626899872144167	21600.0	1.3193656395376858
73	1.322460202763668	1.2783133182981046	0.048578718235935126	0.0044690918769976305	8.628961078992715	21900.0	1.3297470104990583
74	1.3327739429685221	1.1731048703149378	0.036629698389675946	0.0036675926319618586	8.63059635863412	22200.0	1.3382683977269736
75	1.3410565324732848	1.0752073634876103	0.027078330763961555	0.0029543645101403455	8.631865136755074	22500.0	1.345118282087879
76	1.3475590127267678	0.984250622984156	0.01961371014408668	0.002334566119787226	8.632827277121466	22800.0	1.3505010692483808
77	1.3525405411931517	0.8999039425265067	0.013918850511480755	0.0018094038981003456	8.633540608287689	23100.0	1.354628368769874
78	1.3562575476950922	0.8218599749520342	0.009683772222330541	0.0013762557207720812	8.634058680074899	23400.0	1.3577101135284417
79	1.3589538219176958	0.7498214892356116	0.006617223305676707	0.001029035916302116	8.63442895476895	23700.0	1.3599464054135473
80	1.3608518277739998	0.6834909460244987	0.004456608861574979	0.00075886582030725	8.634691563356746	24000.0	1.3615203191032361
81	1.3621463601297794	0.6225640229822643	0.002974867927993745	0.0005549497439316554	8.634878771934542	24300.0	1.3625925903189784
82	1.363000802117841	0.5667268700409437	0.0019840219633781224	0.00040561395713914516	8.635015175911096	24600.0	1.3632984054123478
83	1.363546123282575	0.5156566965547293	0.0013354902892942831	0.00029923960606546726	8.635118386420451	24900.0	1.363746446825969
84	1.363882560489003	0.469025456791769	0.0009171116211668962	0.00022521844136580446	8.635200327882153	25200.0	1.3640201272321781
85	1.3640832056028787	0.42650494289661683	0.0006482898109445755	0.00017445671985023625	8.635268504578498	25500.0	1.3641804490745204
86	1.3641987587685447	0.3877726733884628	0.0004738852423115332	0.00013970821495249368	8.635327355981465	25800.0	1.3642698415548915
87	1.3642627318379767	0.35251736275071766	0.0003578958688569937	0.00011556380068508603	8.635379372285485	26100.0	1.3643164162183052
88	1.3642962316415452	0.32044325371066673	0.00027784946300219283	9.823721844397873e-05	8.635425918887771	26400.0	1.3643379090609955
89	1.3643119948183982	0.2912730597099818	0.00022022622846069564	8.522884943414267e-05	8.635467778945461	26700.0	1.3643450287526673
90	1.3643174704528347	0.26474950614646486	0.00017705144874404066	7.497714657438612e-05	8.635505478090742	27000.0	1.3643440281701462
91	1.3643169015778354	0.2406356366676895	0.00014367017002856324	6.654625304952942e-05	8.635539428244458	27300.0	1.3643384521033397
92	1.3643127145200502	0.21871433550030633	0.00011729033202045175	5.938772716463943e-05	8.635569995140257	27600.0	1.3643303080698532
93	1.3643063303482958	0.19878734051323163	9.614425616019803e-05	5.318771210099415e-05	8.635597525387869	27900.0	1.36432075198672
94	1.3642986277241682	0.18067386844527555	7.90424800189922e-05	4.774623550294872e-05	8.635622329788141	28200.0	1.364310484096171
95	1.3642901716324658	0.16420930113501614	6.513629283783271e-05	4.293343840422744e-05	8.635644692067023	28500.0	1.3642999420763915
96	1.3642813465461827	0.14924391537766277	5.378677752811438e-05	3.86559153780731e-05	8.635664866668618	28800.0	1.364289414562812
97	1.3642724212772877	0.13564143506086526	4.449655689794624e-05	3.4843358320512074e-05	8.635683082158144	29100.0	1.3642790957608224
98	1.3642635846735605	0.12327793624240856	3.688141756721572e-05	3.1431509717325556e-05	8.6356995339012	29400.0	1.3642691168861956
99	1.364254974972234	0.11204073734654316	3.0611071911719223e-05	2.838361320789002e-05	8.635714413948183	29700.0	1.3642595666330206
100	1.364246667089347	0.10182730160513866	2.5479269465308734e-05	2.563402134890312e-05	8.635727853633513	30000.0	1.3642504889797666
101	1.3642387570544796	0.09254453021722077	2.1208432072977847e-05	2.3179080659597097e-05	8.635740034505773	30300.0	1.3642419383192905
102	1.364231247568418	0.08410765601765388	1.7697853587803864e-05	2.0966935757938888e-05	8.635751054570319	30600.0	1.364233902246456
103	1.3642241731054732	0.07643964635492516	1.4793158002727525e-05	1.8974146646583225e-05	8.63576103372885	30900.0	1.3642263920791735
104	1.3642175394499387	0.06947048979651019	1.2386722767393014e-05	1.7177892207078497e-05	8.635770073819616	31200.0	1.3642193974583539
105	1.3642113439474501	0.06313655272535788	1.0390248871259694e-05	1.5557547116194194e-05	8.635778265796004	31500.0	1.3642129024847809
106	1.3642055771913815	0.05737995691942371	8.731502989769886e-06	1.4094789939537113e-05	8.635785691297956	31800.0	1.36420688691683
107	1.3642002249157605	0.052148105966334755	7.351357179868761e-06	1.2773422686739969e-05	8.635792423719387	32100.0	1.3642013276193374
108	1.364195269529294	0.04739319980720461	6.20133952242618e-06	1.1579095842872098e-05	8.63579852912351	32400.0	1.3641961997302223
109	1.364190691369419	0.04307177769617362	5.241609284492839e-06	1.0499000130699575e-05	8.635804067013623	32700.0	1.3641914776108117
110	1.3641864694927799	0.039144319351170596	4.439449623530166e-06	9.521708152534036e-06	8.635809091049923	33000.0	1.3641871354102235
111	1.3641825823658789	0.035574923384842375	3.767914762308022e-06	8.63711858671786e-06	8.635813649711688	33300.0	1.3641831475530932
112	1.3641790084541745	0.03233096218119482	3.20487197106437e-06	7.836088612901956e-06	8.635817786666182	33600.0	1.3641794891849701
113	1.3641757265868026	0.029382775099324257	2.731948199291868e-06	7.110502010626858e-06	8.635821541457325	33900.0	1.3641761363790326
114	1.3641727161729056	0.02670339744279506	2.334036377983724e-06	6.453022009713182e-06	8.635824949783045	34200.0	1.3641730662783622
115	1.3641699573827637	0.024268322096814874	1.998648105057152e-06	5.85709761735203e-06	8.635828043961459	34500.0	1.3641702571799794
116	1.364167431334903	0.022055278716729798	1.7154058387562038e-06	5.316854165633226e-06	8.635830853251585	34800.0	1.3641676886457788
117	1.3641651201536793	0.020044027749478062	1.4757549060916744e-06	4.8269483134223185e-06	8.63583340408374	35100.0	1.3641653415169153
118	1.3641630069573234	0.018216173770533632	1.2726106151769858e-06	4.3826064798364625e-06	8.635835720424389	35400.0	1.3641631978489157
119	1.3641610759806488	0.01655499637252956	1.1000065715021053e-06	3.979528747534244e-06	8.635837824005106	35700.0	1.3641612409816346
120	1.3641593124672196	0.015045296154856174	9.530582654587713e-07	3.613785542713354e-06	8.635839734466842	36000.0	1.3641594554259593
121	1.364157702613599	0.013673261304813618	8.277412761322666e-07	3.2818720919631497e-06	8.635841469637452	36300.0	1.3641578267747902
122	1.3641562336978639	0.01242634051354041	7.204544646598468e-07	2.9807640920642602e-06	8.635843045839998	36600.0	1.3641563417660336
123	1.364154894013514	0.01129312624948863	6.285896793271125e-07	2.7072239294045806e-06	8.635844477389133	36900.0	1.364154988301966
124	1.3641536721822247	0.010263250613628441	5.499214303385137e-07	2.4590642880966705e-06	8.635845777888672	37200.0	1.3641537546704392
125	1.3641525589358756	0.009327291714271796	4.814187096534239e-07	2.233997234892366e-06	8.635846959637743	37500.0	1.364152631148682
126	1.3641515442985848	0.008476683643748203	4.2339607167690207e-07	2.028766304136656e-06	8.635848032297671	37800.0	1.3641516078079956
127	1.3641506194185853	0.007703645329994708	3.7281980111429957e-07	1.8434711001842525e-06	8.635849007753942	38100.0	1.3641506753415555
128	1.3641497780434748	0.007001104197030857	3.275611286339503e-07	1.675388092075144e-06	8.635849894387725	38400.0	1.3641498271776442
129	1.3641490122372555	0.006362628423299686	2.900586935059973e-07	1.5204156732459287e-06	8.63585069769638	38700.0	1.3641490557460596
130	1.3641483109606212	0.005782375186034241	2.603357011262528e-07	1.3816851378877462e-06	8.635851428696007	39000.0	1.3641483500109763
131	1.364147679440937	0.005255050931064636	2.214174777551126e-07	1.2604372680630422e-06	8.635852099133913	39300.0	1.3641477126535588
132	1.3641471027145982	0.004775792687119914	2.0949417053715943e-07	1.1302061835383838e-06	8.635852687783562	39600.0	1.3641471341387237
133	1.3641465637279817	0.004340237298769116	2.029033981440587e-07	1.0257149311731969e-06	8.63585323336095	39900.0	1.3641465941634914
134	1.364146093176066	0.003944438849513603	1.610202801482786e-07	9.431462558606655e-07	8.635853745795982	40200.0	1.364146117329108
135	1.3641456586855716	0.0035847161681190846	1.4334450875189186e-07	8.560680914948301e-07	8.635854197962248	40500.0	1.3641456801872478
136	1.3641452624620507	0.003257805127831398	1.2805669632093676e-07	7.778201849267764e-07	8.63585460947358	40800.0	1.364145281670555
137	1.3641449019690794	0.0029607122715719996	1.146131607655873e-07	7.067589030577021e-07	8.635854983410086	41100.0	1.3641449191610535
138	1.36414457409308	0.0026907145388798	1.0269048104897607e-07	6.422007365056744e-07	8.635855323208766	41400.0	1.3641445894966522
139	1.3641442758651812	0.002445324301398301	9.21043769816956e-08	5.835619691691387e-07	8.63585563202277	41700.0	1.3641442896808378
140	1.3641440046119002	0.002222303670874537	8.270477413362854e-08	5.30305033097236e-07	8.635855912675654	42000.0	1.3641440170176162
141	1.3641437579964744	0.0020196269889775497	7.433771910220002e-08	4.818600331541786e-07	8.635856167658135	42300.0	1.3641437691471323
142	1.3641435337485106	0.0018354395047741263	6.686591295290046e-08	4.378608735811051e-07	8.635856399377905	42600.0	1.3641435437783975
143	1.3641433298085057	0.0016680502249364277	6.020189201634782e-08	3.979234069845992e-07	8.635856609981932	42900.0	1.3641433388387896
144	1.3641431443873144	0.001515924992470102	5.4257597368990854e-08	3.616111016251111e-07	8.635856801347417	43200.0	1.364143152525954
