## Supplementary Data Files for "Impact of Chemical Dynamics of Commercial PURE Systems on Malachite Green Aptamer Fluorescence": 2023.09.09_SNARF-5F_PURExpress.xlsx

### Sheet: Recipe_neb
General Data
Name		SNARF Experiment
Date and Time of Run		2023.09.09
Purpose (<10 words)		pH of PURE expression
Master Mix Preparation								Magic Numbers
Ingredient	Stock*	Final*	Per Rxn (uL)	Master Mix (uL)				# Rxns	Rxn Volume	MM Excess
Solution A	1	0.4	4	12.6				3	10	1.05
Solution B	1	0.3	3	9.45
RNAse Inhibitor	4000	100	0.25	0.7875			Total Needed	27.54
SNARF (uM)	100	10	1	3.15				28.917
NFW			0.93	2.9295
	*Input as ratio
	Samples		Conc	vol	used
	S0=	None	0	0	0.82
	S1=	DNA_MGapt-deGFP	5	0.812787	0.82
	S2=	RNA_MGapt-deGFP	0.5	0.821349	0.82

### Sheet: Stocks
Stocks
DNA #	Name	[Stock] (ng/uL)	Length (bp) (0 for non-DNA)	[Stock] (nM)	Dilution	Column1
1	pT7-MGapt-deGFP	339.1	4176	61.5167	2	nM
2	MGapt-UTR1-deGFP (mRNA)	3316.8	850	6.08755	2	uM

### Sheet: Buffer
Chemical	ver 7		stock (mM)	needed (mL)	10	mL		pH-aim	pH-real
Glutamic acid, potassium salt	350	mM	3000	1.16667			S1	9.5	9.51
Hepes-KOH, pH 7.6	50	mM	1000	0.5			S2	9	9.04
Spermidine	1	mM	500	0.02			S3	8	8.07
Magnesium glu	18	mM	1000	0.18			S4	7.5	7.43
Creatine phosphate	50	mM	1000	0.5			S5	7	7.02
Dithiothreitol (DTT)	5	mM	1000	0.05			S6	6.5	6.57
NFW				0.583333			S7	6	5.97
							S8	5.5	5.63
							S9	5	5.08
							S10	4	4.12
							S11	3	3.01

### Sheet: gfp61_data
Time	Temp C	B18	B19	B20	B21	B22	B23	D18	D19	D20	D21	D22	F18	F19	F20	F21
00:00:30	37	10	27	21	35	20	26	20	31	23	19	25	25	19	19	22
00:05:30	37	23	27	20	25	29	43	26	34	27	29	15	27	17	23	26
00:10:30	37	26	26	27	24	19	27	23	32	26	18	24	20	100	133	23
00:15:30	37	18	25	29	24	27	16	17	32	37	26	24	25	450	403	31
00:20:30	37	17	20	26	32	27	38	33	31	22	22	26	14	1197	867	21
00:25:30	37	27	23	20	19	29	23	16	26	40	17	16	19	2344	1490	29
00:30:30	37	18	28	17	26	24	33	32	30	26	31	13	30	3900	2267	30
00:35:30	37	29	23	18	27	35	33	22	30	22	32	16	30	5733	3059	40
00:40:30	37	20	25	24	27	19	35	32	39	20	27	30	24	7827	3992	53
00:45:30	37	25	39	27	21	34	23	24	31	34	29	31	20	9964	4847	80
00:50:30	37	17	33	22	25	24	25	25	29	21	29	20	18	12269	5719	82
00:55:30	37	21	33	22	31	31	32	27	38	29	29	19	20	14658	6512	124
01:00:30	37	22	25	31	37	29	27	21	40	25	29	29	29	16923	7306	146
01:05:30	37	25	34	33	30	30	30	27	39	30	28	21	31	18939	7980	160
01:10:30	37	19	23	32	30	24	31	25	40	21	33	23	27	20979	8510	188
01:15:30	37	19	26	32	19	30	22	41	35	34	24	13	28	22978	9069	219
01:20:30	37	17	34	24	33	28	32	26	35	26	27	29	24	24957	9423	243
01:25:30	37	29	37	26	22	23	24	30	36	27	29	17	26	26836	9565	267
01:30:30	37	17	22	21	29	23	17	24	31	32	26	25	33	28314	10116	303
01:35:30	37	34	16	25	20	35	22	31	30	33	26	22	33	30444	10211	326
01:40:30	37	18	25	28	27	30	25	21	28	26	26	17	27	30596	10385	362
01:45:30	37	16	32	31	27	23	34	33	35	24	28	29	31	31840	10529	376
01:50:30	37	22	22	21	30	34	25	33	36	29	24	28	30	32242	10593	405
01:55:30	37	20	34	31	25	34	26	22	32	31	36	34	29	32551	10687	438
02:00:30	37	23	29	24	24	25	33	32	33	24	38	24	22	32713	10666	466
02:05:30	37	27	22	27	25	27	23	24	35	27	29	29	28	32604	10748	487
02:10:30	37	23	22	32	23	28	28	23	33	30	29	23	31	33266	10690	502
02:15:30	37	20	29	27	31	37	27	26	27	22	30	25	28	33065	10618	528
02:20:30	37	23	18	34	29	29	32	24	43	27	19	35	35	33080	10596	551
02:25:30	37	22	23	28	24	30	22	27	38	31	29	27	33	33273	10626	572
02:30:30	37	25	29	30	34	32	40	27	29	27	21	31	39	32999	10570	591
02:35:30	37	25	34	29	25	25	35	30	30	24	32	26	34	33119	10727	582
02:40:30	37	27	31	27	35	35	36	24	40	22	34	19	35	32760	10819	609
02:45:30	37	24	29	32	27	29	27	22	28	31	30	23	31	33151	10766	610
02:50:30	37	22	28	28	25	31	24	33	35	30	27	28	35	33348	10691	615
02:55:30	37	24	22	25	36	21	34	33	38	23	28	24	28	33217	10684	619
03:00:30	37	24	33	23	36	30	29	25	29	21	31	25	37	33469	10653	633
03:05:30	37	20	38	25	26	34	33	27	31	27	32	31	32	33406	10687	631
03:10:30	37	24	26	26	32	31	32	18	37	26	29	20	45	33108	10697	642
03:15:30	37	24	23	27	29	19	25	26	34	33	30	25	37	33046	10697	658
03:20:30	37	23	33	29	29	34	29	26	39	27	32	22	36	33289	10677	658
03:25:30	37	19	31	27	24	29	24	28	44	30	30	14	34	33032	10589	649
03:30:30	37	29	36	30	31	29	28	32	39	29	33	24	40	32863	10754	635
03:35:30	37	25	32	32	31	30	31	28	41	30	32	29	38	33122	10610	655
03:40:30	37	22	28	29	33	30	29	34	36	27	31	22	31	33600	10546	651
03:45:30	37	23	20	40	20	27	26	34	38	29	28	18	36	33101	10639	658
03:50:30	37	25	22	28	28	25	31	27	36	18	27	16	44	33678	10565	650
03:55:30	37	22	30	32	31	29	23	29	43	28	21	28	39	33610	10652	667
04:00:30	37	21	29	31	29	28	33	28	45	30	34	27	35	32861	10567	647
04:05:30	37	20	30	33	35	30	31	30	35	27	32	28	41	33480	10674	646
04:10:30	37	26	23	31	26	32	39	25	33	28	25	31	42	33199	10698	665
04:15:30	37	31	23	31	26	27	29	21	37	22	35	22	44	33315	10472	653
04:20:30	37	29	32	33	24	26	31	25	36	28	28	28	40	33241	10721	667
04:25:30	37	20	27	23	38	23	29	24	33	28	29	28	45	33061	10460	652
04:30:30	37	30	27	29	30	25	24	24	36	25	30	26	39	33132	10590	663
04:35:30	37	27	33	33	33	22	26	20	44	25	25	28	46	33477	10597	671
04:40:30	37	24	29	33	34	37	30	33	40	33	18	24	40	33277	10689	666
04:45:30	37	26	18	31	40	32	32	23	39	26	18	24	33	33383	10542	663
04:50:30	37	27	34	31	31	28	29	25	37	30	26	23	43	32798	10491	658
04:55:30	37	21	31	28	31	28	28	28	31	24	30	26	42	33611	10608	671
05:00:30	37	20	26	32	33	30	31	31	43	28	34	25	36	33427	10512	658
05:05:30	37	23	28	38	36	28	30	33	30	33	29	26	40	33215	10644	661
05:10:30	37	22	33	26	23	25	28	31	35	24	26	31	47	33224	10560	653
05:15:30	37	30	29	29	32	36	32	28	37	25	28	22	39	32877	10542	661
05:20:30	37	24	27	28	25	27	22	32	35	24	34	25	45	32923	10436	667
05:25:30	37	24	27	30	27	29	22	26	32	35	20	29	45	33348	10535	649
05:30:30	37	26	23	30	32	30	20	40	39	26	33	24	38	33344	10517	654
05:35:30	37	20	27	23	33	35	28	36	30	25	34	27	47	33166	10482	656
05:40:30	37	26	33	33	34	34	28	30	38	21	32	20	43	32921	10565	660
05:45:30	37	35	31	39	30	24	33	23	32	23	25	29	36	33038	10516	658
05:50:30	37	18	32	25	28	24	31	24	36	23	28	25	44	33313	10591	667
05:55:30	37	26	27	25	30	34	30	24	39	29	29	29	46	33118	10397	667
06:00:30	37	27	29	29	33	31	34	30	37	29	33	17	44	32859	10460	659
06:05:30	37	17	24	27	31	26	26	26	32	27	23	21	43	32891	10540	659
06:10:30	37	23	27	25	36	39	29	33	38	29	30	28	42	33055	10475	659
06:15:30	37	20	31	34	31	21	28	23	33	27	38	30	43	32834	10542	667
06:20:30	37	27	31	25	29	34	25	28	37	31	37	31	43	33113	10510	672
06:25:30	37	24	31	29	34	28	24	25	27	36	30	23	47	32946	10414	667
06:30:30	37	24	33	33	32	31	25	32	39	24	40	23	45	32581	10507	659
06:35:30	37	21	24	30	33	27	29	33	35	31	33	31	45	32757	10450	667
06:40:30	37	18	27	29	37	27	33	29	36	33	28	22	41	33124	10560	669
06:45:30	37	22	35	35	24	33	34	24	35	31	35	19	48	32706	10449	666
06:50:30	37	23	31	21	29	34	22	26	34	25	26	29	46	32839	10474	665
06:55:30	37	26	29	30	39	36	37	33	39	30	29	31	47	33157	10513	660
07:00:30	37	22	30	31	27	33	25	27	36	35	36	25	47	32940	10378	663
07:05:30	37	25	30	32	28	33	31	31	37	28	40	29	53	33178	10442	658
07:10:30	37	21	25	30	35	35	30	26	38	31	37	29	44	33134	10558	672
07:15:30	37	21	32	20	42	24	31	32	41	28	33	29	56	33065	10512	654
07:20:30	37	17	21	36	27	28	25	32	31	27	27	22	45	33298	10478	663
07:25:30	37	26	27	29	37	29	26	26	37	31	32	29	54	33210	10639	665
07:30:30	37	25	30	30	31	30	32	36	36	32	32	27	45	33549	10412	670
07:35:30	37	26	33	25	28	26	30	31	36	34	31	35	48	33182	10531	673
07:40:30	37	23	33	24	32	28	24	28	36	28	35	31	55	32937	10469	667
07:45:30	37	29	23	27	36	31	26	27	43	22	33	25	43	33344	10501	656
07:50:30	37	23	24	25	34	27	29	24	36	30	22	24	46	33036	10402	670
07:55:30	37	21	31	31	31	29	29	32	35	36	39	32	53	32868	10464	675
08:00:30	37	27	23	29	28	23	26	25	37	23	31	23	53	33000	10428	672
08:05:30	37.1	26	29	31	27	36	31	34	36	31	29	30	46	33167	10432	658
08:10:30	37	22	30	30	33	28	31	33	30	28	27	26	53	32814	10402	649
08:15:30	37	26	21	30	27	24	28	24	30	27	30	35	46	33244	10470	672
08:20:30	37	24	25	32	24	30	35	29	33	31	38	33	59	32757	10412	667
08:25:30	37	21	29	27	30	34	28	31	32	26	35	28	55	32623	10543	675
08:30:30	37	30	24	33	32	31	34	28	40	23	36	22	50	32968	10495	656
08:35:30	37	21	26	31	29	29	20	33	35	27	34	33	56	32591	10367	670
08:40:30	37	20	33	24	27	28	26	24	34	35	35	28	52	32775	10381	646
08:45:30	37	19	33	28	32	28	22	26	34	25	40	30	56	32631	10307	678
08:50:30	37	24	30	31	34	34	31	36	35	29	30	30	51	32453	10367	653
08:55:30	37	25	29	32	24	36	26	24	31	30	31	27	51	32762	10424	660
09:00:30	37	21	24	27	28	25	33	24	38	24	38	30	51	32324	10386	655
09:05:30	37.1	23	32	23	28	29	33	18	41	31	31	24	47	32778	10368	667
09:10:30	37	25	26	32	36	29	33	30	35	36	32	26	44	32463	10427	666
09:15:30	37	24	26	28	30	36	31	28	33	27	43	28	51	32691	10384	674
09:20:30	37	25	26	36	25	32	22	24	29	30	32	27	61	32597	10422	662
09:25:30	37	26	25	29	32	27	34	35	41	26	32	20	52	33090	10319	667
09:30:30	36.9	27	33	22	30	27	29	29	35	29	32	28	51	32749	10535	679
09:35:30	37	22	31	28	34	26	26	32	33	32	28	25	55	32824	10388	672
09:40:30	37	21	30	26	27	34	30	35	31	30	33	22	55	32856	10431	667
09:45:30	37	27	29	40	28	32	27	30	40	36	36	29	53	32550	10289	664
09:50:30	37	24	33	34	33	31	28	34	35	29	33	27	43	32710	10462	667
09:55:30	37	24	26	32	31	31	32	26	33	32	33	26	58	32886	10321	664
10:00:30	37	29	30	27	34	30	33	28	35	28	26	30	58	32978	10461	657
10:05:30	37	24	30	44	30	35	27	29	29	29	38	28	51	32819	10255	669
10:10:30	37	24	36	31	32	35	27	24	40	28	29	21	55	32628	10422	657
10:15:30	37	23	29	27	33	30	32	24	33	29	32	29	52	32526	10338	661
10:20:30	37	30	25	28	26	33	31	31	31	35	27	32	57	32440	10391	667
10:25:30	37	22	32	32	32	35	27	28	34	30	34	24	60	32795	10326	662
10:30:30	37	26	27	28	27	32	35	28	36	31	28	27	56	32817	10332	666
10:35:30	37	22	29	33	33	26	25	33	41	25	27	24	56	32660	10285	658
10:40:30	37	31	28	27	29	28	22	25	41	27	36	25	53	32177	10388	660
10:45:30	37	28	34	26	28	28	26	31	28	35	33	34	49	32581	10330	646
10:50:30	37	28	29	25	30	30	28	27	31	29	34	27	65	32644	10343	673
10:55:30	37	21	31	31	31	30	30	24	37	34	34	27	60	32839	10347	667
11:00:30	37	31	28	29	27	30	38	27	41	26	26	35	55	32414	10256	658
11:05:30	37	23	24	29	28	33	22	23	32	35	24	23	57	32765	10356	672
11:10:30	37	19	34	28	27	31	29	26	32	27	29	34	60	32625	10237	677
11:15:30	37.1	25	28	29	32	31	29	25	34	26	30	25	52	32510	10245	653
11:20:30	37	28	29	26	35	28	29	31	40	32	42	23	62	32490	10305	665
11:25:30	37	24	29	25	32	33	31	20	41	26	29	25	61	32505	10333	666
11:30:30	37	33	30	27	33	18	35	30	37	26	31	21	57	32563	10334	649
11:35:30	37	18	24	32	36	31	27	40	33	32	33	30	50	32482	10391	658
11:40:30	37	24	29	33	35	27	20	30	30	29	30	32	51	32608	10354	652
11:45:30	37	27	31	21	36	33	29	30	34	26	29	27	56	32438	10334	657
11:50:30	37	28	34	29	34	22	29	25	43	29	30	23	51	32301	10372	660
11:55:30	37	28	21	33	32	31	32	36	36	28	37	26	59	32489	10254	668
12:00:30	37	23	21	33	30	27	23	29	41	27	38	23	64	32260	10283	665

### Sheet: SNARF580_data
Time	Temp C	B18	B19	B20	B21	B22	B23	D18	D19	D20	D21	D22	F18	F19	F20	F21
00:00:30	36.9	1144	1765	2317	2613	2998	2936	3223	3106	2650	1544	897	2281	2556	2565	2466
00:05:30	37	1766	1979	2703	3124	3643	4314	4342	3807	4194	2347	1301	2207	2515	2475	2398
00:10:30	37	1811	1970	2697	3176	3764	4661	4467	4039	4690	2639	1469	2158	2450	2415	2330
00:15:30	37	1834	1983	2697	3156	3725	4701	4436	4023	4689	2921	1616	2129	2412	2407	2343
00:20:30	37	1765	1994	2704	3163	3745	4675	4352	3912	4632	3076	1671	2079	2438	2385	2309
00:25:30	37	1778	1987	2702	3214	3764	4526	4278	3946	4524	3235	1745	2119	2415	2354	2290
00:30:30	37	1769	1962	2721	3213	3745	4436	4203	3956	4485	3354	1799	2062	2431	2349	2311
00:35:30	37	1774	1995	2736	3199	3692	4413	4161	3873	4559	3429	1850	2073	2410	2321	2334
00:40:30	37	1739	1993	2791	3202	3658	4430	4147	3855	4475	3471	1890	2051	2428	2306	2304
00:45:30	37	1782	2012	2716	3245	3694	4317	4117	3886	4507	3514	1928	2042	2404	2360	2295
00:50:30	37	1740	1968	2642	3198	3737	4359	4091	3969	4518	3565	1996	2012	2439	2300	2303
00:55:30	37	1774	2017	2684	3189	3708	4193	4181	3945	4467	3668	1979	2002	2380	2291	2313
01:00:30	37	1733	1962	2652	3210	3701	4330	4140	3931	4568	3629	2028	2026	2438	2285	2330
01:05:30	37	1756	1991	2718	3259	3695	4268	4131	3900	4525	3641	2024	2037	2400	2297	2290
01:10:30	37	1766	2012	2634	3200	3712	4309	4091	3964	4485	3674	2030	1984	2429	2282	2288
01:15:30	37	1726	1963	2690	3214	3699	4291	4251	3973	4592	3722	2079	1968	2425	2284	2297
01:20:30	37	1782	1984	2647	3231	3704	4277	4136	3962	4590	3692	2082	1994	2403	2251	2300
01:25:30	37	1771	1977	2675	3197	3674	4197	4129	3952	4544	3719	2129	1989	2439	2268	2315
01:30:30	37	1784	1987	2710	3200	3670	4272	4123	3974	4555	3661	2090	2008	2459	2240	2349
01:35:30	37	1734	1999	2642	3224	3643	4265	4173	3993	4559	3710	2113	2014	2412	2279	2333
01:40:30	37	1738	1987	2637	3237	3674	4194	4156	3994	4567	3689	2157	1958	2443	2203	2312
01:45:30	37	1759	1982	2680	3195	3760	4228	4137	3986	4528	3763	2110	1973	2443	2234	2312
01:50:30	37	1724	1959	2680	3182	3598	4268	4205	3913	4595	3733	2144	1971	2459	2260	2297
01:55:30	37	1767	1957	2695	3197	3642	4231	4127	3897	4589	3768	2146	1988	2473	2231	2304
02:00:30	37	1793	1995	2661	3183	3679	4163	4196	3962	4557	3732	2133	1973	2411	2242	2374
02:05:30	37	1740	1955	2677	3238	3652	4198	4191	3953	4624	3756	2132	1921	2511	2233	2372
02:10:30	37	1732	1969	2661	3201	3652	4230	4136	3865	4538	3722	2114	1961	2459	2208	2353
02:15:30	37	1761	1943	2646	3238	3637	4236	4170	3915	4569	3797	2125	1947	2492	2260	2334
02:20:30	37	1721	1959	2690	3223	3673	4232	4137	3940	4604	3713	2083	1948	2469	2222	2338
02:25:30	37	1753	1965	2660	3214	3653	4164	4115	3901	4517	3707	2182	1939	2474	2228	2336
02:30:30	37	1750	1977	2636	3192	3633	4199	4189	4001	4490	3706	2156	1942	2474	2231	2356
02:35:30	37	1773	2000	2635	3173	3699	4114	4133	3875	4603	3778	2152	1989	2452	2264	2358
02:40:30	37	1739	1978	2681	3273	3615	4232	4173	3889	4606	3719	2174	1913	2480	2234	2402
02:45:30	37	1737	1990	2651	3227	3650	4160	4154	3887	4573	3753	2150	1938	2444	2234	2394
02:50:30	37	1762	1987	2649	3174	3666	4229	4162	3913	4581	3730	2150	1954	2488	2227	2418
02:55:30	37	1757	1972	2633	3186	3600	4240	4094	3918	4526	3783	2137	1959	2440	2213	2313
03:00:30	37	1751	1965	2662	3194	3611	4194	4117	3898	4523	3762	2173	1961	2449	2224	2409
03:05:30	37	1708	1976	2653	3144	3624	4206	4118	3906	4580	3766	2144	1942	2465	2221	2377
03:10:30	37	1739	2001	2642	3182	3642	4197	4132	3845	4559	3733	2178	1938	2539	2199	2407
03:15:30	37	1747	1966	2664	3218	3654	4140	4141	3886	4587	3787	2183	1921	2436	2254	2453
03:20:30	37	1749	1984	2661	3190	3650	4151	4092	3829	4596	3794	2166	1964	2470	2241	2417
03:25:30	37	1777	1950	2642	3204	3619	4140	4099	3853	4557	3778	2167	1937	2462	2222	2351
03:30:30	37	1714	1943	2643	3223	3590	4176	4095	3856	4564	3782	2168	1959	2476	2255	2370
03:35:30	37	1768	1996	2614	3199	3566	4150	4075	3882	4540	3775	2200	1938	2482	2272	2416
03:40:30	37	1746	1996	2685	3138	3596	4149	4033	3907	4605	3773	2189	1949	2527	2294	2378
03:45:30	37	1721	1979	2667	3148	3649	4172	4124	3885	4612	3744	2159	1926	2483	2269	2387
03:50:30	37	1729	1996	2698	3223	3608	4145	4093	3927	4535	3757	2176	1941	2448	2273	2384
03:55:30	37	1716	1957	2642	3101	3571	4208	4034	3897	4561	3807	2184	1960	2479	2261	2412
04:00:30	37	1706	1968	2594	3171	3628	4146	4056	3907	4562	3770	2194	1940	2483	2289	2386
04:05:30	36.9	1708	1990	2664	3128	3559	4097	4075	3864	4560	3782	2175	1922	2452	2298	2397
04:10:30	37	1748	1970	2653	3185	3632	4199	4026	3836	4619	3742	2172	1955	2451	2279	2411
04:15:30	37	1715	1989	2632	3169	3593	4090	4046	3860	4516	3720	2193	1945	2468	2283	2379
04:20:30	37	1733	1928	2619	3193	3623	4089	4047	3870	4541	3782	2210	1916	2474	2271	2428
04:25:30	37	1719	1965	2663	3172	3527	4106	4037	3820	4570	3781	2141	1907	2481	2320	2413
04:30:30	37.1	1719	1995	2652	3176	3565	4162	4025	3846	4584	3713	2182	1943	2471	2329	2422
04:35:30	37	1727	1990	2630	3217	3624	4087	4044	3838	4528	3801	2205	1960	2460	2294	2371
04:40:30	37	1710	1966	2665	3147	3589	4171	3968	3852	4544	3782	2186	1945	2440	2297	2363
04:45:30	37	1744	1953	2628	3117	3587	4080	4058	3892	4574	3752	2185	1928	2480	2319	2364
04:50:30	37	1771	1960	2678	3144	3572	4152	4041	3889	4535	3834	2200	1932	2452	2308	2356
04:55:30	37	1724	1960	2693	3150	3606	4114	4016	3854	4620	3778	2202	1940	2462	2330	2385
05:00:30	37	1718	1948	2642	3147	3555	4095	4042	3792	4544	3758	2167	1910	2487	2294	2356
05:05:30	37	1748	1953	2590	3186	3569	4080	3982	3893	4625	3767	2232	1924	2480	2302	2393
05:10:30	37	1733	1998	2651	3132	3578	4122	3964	3805	4535	3748	2179	1952	2485	2325	2375
05:15:30	37	1753	1989	2633	3149	3555	4116	3980	3877	4515	3755	2208	1926	2469	2330	2362
05:20:30	37	1734	1949	2624	3180	3565	4034	4044	3779	4557	3789	2132	1974	2461	2302	2353
05:25:30	37	1743	1972	2604	3127	3508	4088	3998	3769	4510	3772	2215	1959	2434	2343	2362
05:30:30	37	1708	1954	2615	3198	3585	4113	3973	3858	4486	3770	2206	1926	2471	2343	2375
05:35:30	37	1740	1921	2617	3153	3557	4042	3966	3830	4461	3730	2224	1942	2431	2360	2412
05:40:30	37	1762	1951	2624	3139	3568	4102	4055	3796	4517	3783	2214	1914	2463	2302	2376
05:45:30	37	1698	1954	2643	3163	3550	4094	4027	3826	4475	3803	2170	1941	2438	2284	2389
05:50:30	37	1724	1961	2661	3176	3547	4066	3961	3824	4488	3805	2211	1957	2474	2345	2382
05:55:30	37	1731	1954	2592	3228	3593	4071	4024	3760	4517	3802	2199	1970	2467	2326	2374
06:00:30	37	1726	1950	2639	3119	3601	4089	4018	3761	4547	3737	2159	1912	2505	2326	2409
06:05:30	37.1	1727	1939	2631	3156	3553	4037	4077	3769	4517	3751	2152	1970	2419	2324	2364
06:10:30	37	1703	1968	2611	3097	3551	4020	3964	3770	4481	3826	2136	1957	2423	2293	2389
06:15:30	37	1743	1947	2677	3152	3586	4074	3991	3777	4518	3786	2164	1931	2444	2314	2359
06:20:30	37	1746	1945	2658	3128	3620	4044	4021	3813	4530	3798	2170	1946	2464	2313	2384
06:25:30	37	1737	1980	2605	3181	3585	4041	3982	3787	4511	3759	2220	1982	2492	2278	2389
06:30:30	37	1735	1961	2587	3169	3580	4058	3942	3791	4518	3739	2193	1963	2457	2311	2411
06:35:30	37	1728	1968	2618	3111	3563	4062	3972	3766	4537	3775	2198	1989	2437	2364	2371
06:40:30	37	1715	1937	2625	3128	3513	4109	3951	3869	4487	3758	2162	1956	2445	2276	2348
06:45:30	37	1739	1962	2660	3130	3538	4044	3976	3805	4528	3767	2210	1987	2492	2307	2360
06:50:30	37	1701	1995	2579	3106	3530	4022	3929	3814	4538	3764	2140	1955	2414	2309	2344
06:55:30	37	1724	1966	2587	3178	3569	4019	3971	3772	4489	3824	2150	1986	2394	2329	2375
07:00:30	36.9	1731	1941	2630	3160	3575	4034	3984	3781	4512	3866	2209	2000	2417	2273	2357
07:05:30	37	1738	1948	2693	3150	3605	4032	3903	3829	4542	3814	2185	1976	2485	2365	2349
07:10:30	37	1728	1932	2591	3157	3627	3998	3872	3748	4548	3728	2148	1998	2472	2330	2374
07:15:30	37	1750	1951	2639	3129	3571	4033	3912	3748	4571	3800	2161	1950	2452	2276	2380
07:20:30	37	1728	1935	2617	3127	3552	4026	3967	3856	4464	3796	2159	1987	2429	2323	2392
07:25:30	37	1677	1945	2636	3153	3467	4087	4009	3693	4480	3726	2185	1970	2471	2334	2382
07:30:30	37	1696	1932	2591	3110	3522	4000	3915	3790	4486	3798	2163	1967	2475	2326	2364
07:35:30	37	1719	1949	2633	3175	3608	4029	3904	3830	4529	3800	2147	1994	2441	2325	2400
07:40:30	37	1694	1923	2644	3107	3498	3990	3965	3774	4432	3700	2167	2012	2467	2298	2370
07:45:30	37	1738	1949	2600	3168	3512	4044	3881	3715	4514	3722	2132	1977	2503	2312	2396
07:50:30	36.9	1760	1956	2616	3140	3432	4049	3939	3757	4451	3776	2161	2011	2438	2314	2324
07:55:30	37	1710	1926	2600	3116	3525	4058	3950	3752	4479	3785	2167	2005	2451	2308	2384
08:00:30	37	1703	1943	2620	3154	3478	3955	3904	3752	4497	3813	2162	1996	2479	2297	2387
08:05:30	37	1698	1946	2651	3162	3483	3970	3881	3732	4436	3755	2127	1998	2473	2316	2343
08:10:30	37	1698	1925	2630	3100	3559	3987	3930	3744	4536	3723	2132	1980	2443	2311	2394
08:15:30	37	1702	1924	2589	3071	3488	4019	3933	3773	4453	3817	2154	2015	2446	2289	2358
08:20:30	37	1699	1945	2606	3138	3547	3975	3884	3724	4437	3742	2134	1991	2452	2300	2378
08:25:30	37	1723	1911	2605	3077	3554	3984	3931	3739	4527	3757	2131	2018	2441	2337	2382
08:30:30	37	1716	1928	2605	3115	3562	3963	4008	3736	4525	3768	2159	2030	2453	2298	2378
08:35:30	37	1683	1961	2664	3093	3508	3979	3926	3717	4510	3756	2126	2016	2434	2318	2368
08:40:30	37	1717	1962	2580	3046	3561	3929	3884	3728	4476	3795	2153	2024	2429	2328	2361
08:45:30	37	1685	1914	2613	3121	3476	3986	3868	3781	4471	3731	2124	2017	2436	2295	2404
08:50:30	37	1705	1950	2564	3141	3574	3914	3869	3762	4499	3716	2127	2018	2437	2324	2357
08:55:30	37	1699	1944	2644	3129	3517	3956	3905	3679	4476	3757	2202	2001	2458	2305	2352
09:00:30	37	1708	1956	2623	3146	3477	3952	3862	3745	4512	3752	2162	2016	2437	2341	2330
09:05:30	37	1654	1924	2596	3118	3536	3990	3856	3702	4426	3747	2163	2024	2454	2326	2311
09:10:30	37	1696	1928	2587	3143	3502	4054	3851	3731	4463	3715	2151	1993	2438	2281	2336
09:15:30	37	1722	1926	2637	3151	3518	3973	3945	3739	4442	3798	2124	2026	2449	2349	2393
09:20:30	37	1703	1955	2619	3107	3493	4007	3869	3686	4498	3729	2130	2033	2401	2291	2352
09:25:30	37	1708	1933	2640	3054	3511	4067	3895	3750	4460	3769	2107	2016	2494	2262	2345
09:30:30	37	1698	1948	2606	3100	3454	3939	3861	3754	4430	3784	2083	2025	2481	2309	2370
09:35:30	37	1690	1926	2612	3133	3495	3949	3867	3692	4512	3691	2104	2016	2424	2316	2396
09:40:30	37	1689	1929	2577	3127	3507	3941	3887	3743	4417	3785	2118	2015	2450	2336	2329
09:45:30	37	1695	1946	2600	3080	3479	4001	3839	3682	4511	3694	2085	2047	2465	2297	2322
09:50:30	37	1676	1922	2571	3098	3532	3993	3850	3702	4416	3729	2129	2032	2410	2308	2353
09:55:30	37	1671	1946	2588	3079	3505	3953	3887	3651	4485	3738	2099	2016	2433	2279	2357
10:00:30	37	1715	1937	2614	3078	3509	4009	3886	3683	4520	3787	2110	2034	2442	2272	2377
10:05:30	37	1659	1946	2625	3063	3503	4011	3815	3755	4528	3713	2116	2062	2438	2360	2369
10:10:30	37	1733	1967	2622	3078	3479	3940	3819	3701	4503	3752	2134	2051	2443	2281	2337
10:15:30	37	1707	1937	2627	3100	3429	3912	3786	3675	4518	3694	2093	1980	2449	2316	2352
10:20:30	37	1717	1930	2627	3057	3499	3936	3830	3749	4485	3799	2089	1980	2435	2322	2405
10:25:30	37	1696	1939	2587	3103	3506	3887	3839	3685	4439	3660	2086	2015	2428	2299	2380
10:30:30	37	1717	1915	2592	3091	3481	3938	3790	3706	4419	3734	2091	2025	2437	2291	2332
10:35:30	37	1677	1920	2567	3106	3467	3905	3805	3699	4451	3732	2081	2001	2416	2316	2351
10:40:30	37	1717	1965	2638	3150	3508	3949	3859	3685	4442	3691	2101	1993	2415	2337	2362
10:45:30	37	1688	1974	2583	3114	3451	3927	3878	3699	4466	3786	2088	2019	2400	2294	2315
10:50:30	37	1669	1931	2564	3105	3485	3912	3712	3696	4426	3724	2055	2042	2441	2312	2370
10:55:30	37	1734	1926	2588	3079	3471	3888	3793	3718	4454	3725	2088	2018	2436	2327	2385
11:00:30	37	1682	1909	2575	3063	3550	3965	3821	3709	4458	3739	2085	2073	2414	2260	2354
11:05:30	37	1683	1926	2627	3088	3501	3896	3815	3670	4482	3662	2085	2043	2417	2314	2383
11:10:30	37	1680	1916	2630	3081	3470	3962	3816	3622	4450	3751	2058	2064	2421	2326	2379
11:15:30	37	1658	1909	2616	3118	3485	3941	3760	3650	4451	3735	2079	2037	2438	2313	2424
11:20:30	37	1676	1939	2610	3141	3414	3999	3810	3675	4418	3809	2048	2029	2442	2312	2369
11:25:30	37	1689	1896	2610	3090	3467	3917	3822	3645	4438	3701	2055	2034	2454	2325	2377
11:30:30	37	1698	1958	2576	3040	3465	3899	3812	3667	4396	3710	2057	2051	2435	2326	2367
11:35:30	37	1667	1943	2581	3115	3497	3951	3750	3696	4442	3704	2088	2023	2417	2341	2371
11:40:30	37	1703	1929	2572	3055	3467	3866	3801	3646	4414	3687	2052	2090	2415	2312	2408
11:45:30	37	1715	1900	2613	3114	3529	3928	3803	3714	4419	3685	2057	2062	2446	2339	2410
11:50:30	37	1679	1900	2592	3102	3479	3918	3750	3724	4416	3710	2079	2008	2432	2317	2347
11:55:30	37	1673	1931	2585	3090	3452	3857	3782	3657	4474	3637	2041	2018	2444	2350	2358
12:00:30	37.1	1699	1925	2620	3081	3482	3862	3826	3704	4446	3717	2066	2022	2455	2292	2353

### Sheet: SNARF640_data
Time	Temp C	B18	B19	B20	B21	B22	B23	D18	D19	D20	D21	D22	F18	F19	F20	F21
00:00:30	36.9	8887	13588	8969	6003	4084	2378	1508	1225	908	502	282	7530	8526	8370	8155
00:05:30	37	14205	15423	10959	7851	5359	3931	2326	1617	1512	712	382	7696	8768	8614	8373
00:10:30	37	14672	15474	11702	8266	5839	4485	2498	1822	1703	818	420	7781	8942	8683	8528
00:15:30	37	14459	15508	11664	8375	6039	4675	2524	1841	1797	904	482	7747	8913	8750	8591
00:20:30	37	14302	15591	11834	8348	6044	4740	2606	1831	1745	943	487	7763	8913	8890	8696
00:25:30	37	13985	15640	11871	8572	5986	4591	2516	1878	1744	1006	522	7831	8812	8832	8655
00:30:30	37	14068	15510	11760	8580	6062	4609	2447	1849	1710	1063	542	7878	8994	8812	8659
00:35:30	37	14113	15490	11647	8490	6138	4603	2499	1884	1719	1090	532	7957	8884	8878	8734
00:40:30	37	13920	15578	11785	8842	5999	4581	2495	1906	1746	1141	561	7833	8965	8973	8790
00:45:30	37	13692	15501	11688	8675	6056	4490	2523	1873	1749	1145	572	7831	9009	8919	8977
00:50:30	37	13982	15675	11596	8739	6008	4478	2558	1919	1734	1157	571	7864	8812	8894	8803
00:55:30	37	13841	15510	11599	8710	6066	4430	2542	1947	1761	1175	566	7869	8819	8880	8733
01:00:30	37	13926	15787	11779	8675	6029	4523	2650	1954	1788	1174	608	7927	8812	9021	8819
01:05:30	37	13799	15462	11734	8720	6033	4496	2649	1935	1765	1194	588	7861	8801	8936	8792
01:10:30	37	13861	15582	11696	8603	5965	4550	2667	1987	1824	1183	598	7820	8794	8833	8833
01:15:30	37	13857	15611	11693	8610	6040	4488	2711	1999	1803	1206	626	7784	8630	8961	8829
01:20:30	37	13943	15714	11709	8828	6075	4537	2665	2016	1819	1194	618	7918	8713	8941	8768
01:25:30	37	13849	15393	11633	8636	5990	4516	2717	2026	1800	1199	642	7841	8637	8772	8763
01:30:30	37	14004	15401	11624	8870	5955	4551	2685	2004	1809	1189	624	7847	8627	8835	8836
01:35:30	37	13760	15397	11454	8806	6079	4576	2741	2025	1874	1227	632	7882	8699	8819	8811
01:40:30	37	13716	15657	11581	8736	6003	4530	2779	2045	1824	1198	608	7953	8565	8819	8831
01:45:30	37	13830	15703	11630	8706	6013	4586	2731	2080	1838	1209	624	7892	8524	8919	8791
01:50:30	37	13721	15434	11656	8675	6110	4567	2763	2059	1838	1227	645	7908	8593	8823	8781
01:55:30	37	13854	15606	11668	8648	6054	4562	2798	2001	1837	1213	616	7934	8508	8809	8637
02:00:30	37	13972	15360	11618	8723	6027	4593	2833	2060	1880	1202	647	7867	8574	8716	8530
02:05:30	37	13808	15516	11683	8780	6050	4592	2790	2038	1873	1227	625	7882	8506	8778	8571
02:10:30	37	13910	15436	11477	8669	6014	4660	2805	2127	1878	1219	621	7879	8567	8717	8393
02:15:30	37	13794	15560	11711	8769	6016	4632	2847	2136	1855	1224	634	7921	8517	8771	8478
02:20:30	37	13839	15498	11597	8616	5980	4622	2843	2091	1867	1204	641	7905	8498	8680	8527
02:25:30	37	13861	15272	11551	8741	6043	4617	2854	2138	1889	1226	651	7963	8350	8700	8468
02:30:30	37	13695	15454	11660	8610	6029	4631	2823	2110	1837	1213	660	7890	8412	8706	8390
02:35:30	37	13691	15578	11562	8647	6105	4656	2879	2127	1893	1210	631	7843	8433	8732	8299
02:40:30	37	13836	15279	11531	8749	6043	4581	2883	2146	1869	1218	667	7940	8438	8544	8375
02:45:30	37	13600	15443	11572	8691	6044	4723	2888	2141	1900	1251	627	7703	8327	8695	8291
02:50:30	37	13630	15590	11633	8624	6076	4637	2906	2166	1848	1235	649	7740	8366	8627	8320
02:55:30	37	13776	15448	11579	8719	6205	4660	2973	2177	1881	1195	636	7823	8525	8593	8225
03:00:30	37	13700	15496	11543	8557	6112	4662	2935	2161	1843	1243	621	7841	8425	8579	8357
03:05:30	37	13821	15327	11722	8758	6046	4617	2908	2205	1911	1216	620	7756	8443	8463	8245
03:10:30	37	13581	15413	11509	8703	6026	4726	2985	2161	1895	1228	657	7698	8460	8543	8279
03:15:30	37	13695	15466	11582	8684	6103	4703	3016	2204	1881	1230	627	7804	8276	8387	8222
03:20:30	37	13843	15884	11544	8738	5994	4758	3004	2212	1954	1234	650	7946	8418	8403	8272
03:25:30	37	13665	15380	11607	8674	5991	4732	2960	2207	1951	1232	648	7817	8322	8308	8191
03:30:30	37	13888	15565	11493	8628	6060	4652	2990	2200	1947	1246	635	7771	8363	8321	8156
03:35:30	37	13775	15460	11517	8645	6083	4686	2961	2218	1915	1232	634	7687	8279	8295	8304
03:40:30	37	13767	15499	11513	8719	6092	4743	2992	2280	1913	1252	647	7799	8448	8411	8261
03:45:30	37	13720	15292	11452	8661	6022	4812	2975	2275	1928	1244	646	7811	8264	8324	8277
03:50:30	37	13924	15115	11575	8671	6004	4779	3055	2266	1936	1257	653	7828	8397	8226	8143
03:55:30	37	13755	15371	11468	8774	6156	4724	3046	2241	1901	1263	644	7782	8350	8073	8241
04:00:30	37	13819	15485	11528	8684	6089	4855	3060	2279	1957	1229	631	7760	8321	8236	8212
04:05:30	36.9	13526	15269	11509	8716	6016	4790	3003	2253	1959	1246	641	7635	8354	8139	8188
04:10:30	37	13649	15440	11269	8607	6102	4788	3104	2295	1955	1253	649	7852	8339	8053	8188
04:15:30	37	13683	15402	11576	8641	6127	4767	3105	2283	1934	1207	634	7785	8342	8133	8234
04:20:30	37	13845	15576	11478	8768	6095	4841	3076	2313	1952	1244	654	7676	8329	7973	8119
04:25:30	37	13810	15332	11608	8586	6112	4781	3102	2320	1969	1237	647	7668	8414	7966	8231
04:30:30	37.1	13698	15307	11454	8741	6010	4839	3168	2334	1977	1215	640	7725	8322	7956	8112
04:35:30	37	13652	15443	11486	8739	6097	4897	3110	2342	1970	1247	640	7694	8264	8053	8096
04:40:30	37	13632	15222	11427	8651	6043	4759	3146	2333	1930	1254	663	7569	8342	7861	8153
04:45:30	37	13735	15406	11453	8673	6109	4792	3147	2328	1975	1230	645	7688	8224	7847	8127
04:50:30	37	13461	15257	11608	8632	6124	4838	3181	2347	1982	1234	674	7668	8380	8069	8138
04:55:30	37	13623	15372	11519	8631	6033	4935	3159	2349	2007	1205	627	7469	8219	7824	8126
05:00:30	37	13560	15383	11416	8592	6102	4825	3109	2380	1924	1238	675	7661	8182	7806	8130
05:05:30	37	13594	15336	11422	8610	6052	4788	3160	2360	1989	1228	617	7600	8113	7842	8000
05:10:30	37	13559	15387	11410	8590	6051	4844	3158	2385	1973	1250	658	7666	8228	7833	8120
05:15:30	37	13648	15384	11464	8637	6046	4909	3193	2406	1961	1223	644	7608	8211	7962	8011
05:20:30	37	13812	15573	11353	8605	6083	4859	3241	2370	1968	1254	652	7575	8181	7822	8170
05:25:30	37	13685	15107	11639	8731	6090	4789	3202	2400	1970	1224	626	7450	8182	7825	8147
05:30:30	37	13614	15426	11401	8593	6109	4888	3239	2397	2019	1238	665	7511	8187	7694	8065
05:35:30	37	13551	15345	11572	8712	6163	4828	3165	2395	1991	1246	653	7475	8240	7786	8042
05:40:30	37	13572	15429	11307	8595	6190	4927	3227	2388	1975	1259	668	7560	8093	7854	8145
05:45:30	37	13664	15374	11443	8638	6175	4875	3213	2387	1989	1230	648	7384	8142	7749	7997
05:50:30	37	13535	15234	11443	8699	6092	4950	3259	2398	1998	1240	644	7399	8018	7825	8033
05:55:30	37	13698	15298	11372	8572	6080	4976	3244	2465	1999	1204	655	7460	8309	7859	8074
06:00:30	37	13557	15386	11374	8535	6141	4873	3253	2429	1993	1229	641	7441	8146	7702	8076
06:05:30	37.1	13409	15317	11447	8599	6216	4887	3307	2460	1968	1229	637	7476	8208	7867	7988
06:10:30	37	13582	15211	11391	8663	6133	4937	3294	2433	1987	1196	632	7404	8304	7798	8076
06:15:30	37	13527	15242	11441	8635	6189	5008	3319	2454	1997	1235	641	7431	8127	7735	8080
06:20:30	37	13617	15372	11392	8533	6109	4967	3308	2483	1997	1249	664	7446	8164	7888	8088
06:25:30	37	13606	15395	11414	8697	6152	4909	3319	2425	1985	1246	643	7390	8101	7765	7950
06:30:30	37	13428	15401	11526	8598	6180	4926	3317	2442	2002	1251	664	7288	8139	7808	7932
06:35:30	37	13576	15109	11336	8509	6217	4953	3291	2506	1947	1249	648	7338	8142	7724	7922
06:40:30	37	13630	15263	11437	8708	6220	4972	3313	2524	2016	1224	658	7384	8063	7742	8071
06:45:30	37	13458	15498	11395	8533	6170	4925	3355	2473	2028	1260	662	7186	8115	7709	7882
06:50:30	37	13637	15338	11436	8730	6171	4921	3362	2497	1984	1260	646	7397	8144	7747	8069
06:55:30	37	13466	15459	11447	8601	6189	4981	3377	2543	2001	1225	648	7261	8149	7759	7948
07:00:30	36.9	13567	15263	11504	8640	6166	4963	3322	2471	2004	1269	658	7246	8165	7732	7988
07:05:30	37	13450	15175	11363	8700	6104	4964	3369	2556	2020	1237	640	7207	8060	7825	8002
07:10:30	37	13529	15361	11364	8509	6121	4967	3378	2535	2035	1221	643	7210	8144	7606	8029
07:15:30	37	13542	15338	11467	8552	6273	4960	3347	2559	2020	1238	647	7057	8046	7777	8097
07:20:30	37	13513	15512	11347	8677	6148	5009	3418	2553	2035	1251	659	7203	8111	7752	8047
07:25:30	37	13727	15352	11399	8623	6117	4980	3395	2567	2074	1230	641	7151	8313	7821	8111
07:30:30	37	13606	15210	11360	8579	6249	5036	3412	2541	2008	1240	660	7255	8100	7820	7923
07:35:30	37	13517	15488	11391	8687	6202	4965	3416	2475	2034	1234	658	7147	8087	7705	8006
07:40:30	37	13673	15250	11514	8494	6138	5086	3426	2558	2019	1247	649	7150	8100	7588	7911
07:45:30	37	13333	15267	11494	8669	6131	5010	3430	2551	2034	1213	648	7102	8140	7699	8063
07:50:30	36.9	13526	15342	11240	8635	6132	4981	3391	2561	1994	1226	657	7033	8144	7769	8054
07:55:30	37	13453	15389	11406	8676	6163	5029	3425	2525	2011	1228	655	7116	8146	7719	8063
08:00:30	37	13479	15125	11457	8691	6150	5020	3424	2598	2022	1202	649	7039	8084	7775	8030
08:05:30	37	13451	15251	11324	8637	6193	5083	3386	2537	2035	1243	652	7095	8108	7713	7937
08:10:30	37	13405	15149	11398	8567	6184	5057	3400	2618	2035	1243	658	6889	8025	7711	8059
08:15:30	37	13589	15245	11403	8646	6201	5025	3475	2551	2040	1231	649	7142	8135	7825	7959
08:20:30	37	13375	15250	11369	8644	6136	4958	3455	2585	2049	1254	648	7039	8086	7699	7977
08:25:30	37	13556	15216	11404	8594	6161	5004	3451	2598	2059	1258	657	7073	8039	7657	7898
08:30:30	37	13569	15281	11376	8591	6206	5106	3460	2603	2018	1220	640	6935	8032	7731	7946
08:35:30	37	13354	15234	11484	8553	6229	5074	3401	2624	2060	1226	647	6949	8118	7736	8100
08:40:30	37	13382	15069	11351	8603	6260	5013	3445	2639	2043	1215	641	7009	8073	7715	7962
08:45:30	37	13391	15170	11463	8602	6202	5097	3494	2588	2058	1224	640	6959	8068	7613	8030
08:50:30	37	13383	15268	11431	8590	6179	5060	3483	2632	2079	1240	638	6899	8020	7640	8018
08:55:30	37	13475	15127	11347	8404	6192	5123	3454	2622	2009	1223	644	6989	8137	7734	8015
09:00:30	37	13323	15182	11441	8637	6236	5065	3552	2680	2040	1240	648	6937	8088	7635	7979
09:05:30	37	13458	15172	11435	8549	6166	5023	3495	2643	2049	1236	636	6907	7985	7576	7922
09:10:30	37	13556	15303	11291	8600	6236	5095	3489	2668	2079	1225	627	6921	8129	7635	7932
09:15:30	37	13333	15121	11435	8575	6220	5156	3491	2660	2030	1216	647	6876	8089	7611	7896
09:20:30	37	13344	15175	11386	8629	6233	5140	3531	2653	2053	1225	665	6929	8056	7723	7796
09:25:30	37	13472	15282	11437	8586	6173	5142	3523	2644	2029	1225	624	6771	8057	7556	7952
09:30:30	37	13419	15235	11337	8732	6100	5114	3560	2703	2045	1246	648	6876	8068	7705	8014
09:35:30	37	13564	14950	11360	8554	6258	5095	3574	2633	2077	1205	646	6796	8073	7658	8030
09:40:30	37	13432	15172	11472	8708	6258	5171	3555	2675	2022	1231	633	6802	8102	7646	7962
09:45:30	37	13470	15208	11234	8659	6255	5101	3493	2684	2051	1242	631	6908	8043	7648	7910
09:50:30	37	13379	15245	11222	8683	6178	5172	3575	2663	2022	1219	618	6900	8105	7590	7946
09:55:30	37	13494	15265	11416	8577	6260	5189	3567	2744	2038	1241	631	6811	7962	7675	7903
10:00:30	37	13489	15491	11250	8560	6220	5160	3519	2704	2080	1228	641	6967	8051	7708	7923
10:05:30	37	13326	15184	11464	8478	6315	5118	3551	2690	2079	1234	664	6923	7996	7667	7920
10:10:30	37	13640	15058	11381	8510	6255	5219	3606	2709	2053	1235	636	6794	8035	7665	7880
10:15:30	37	13366	15207	11210	8585	6239	5117	3556	2732	2024	1235	627	6817	8052	7587	8029
10:20:30	37	13329	15323	11403	8511	6184	5153	3592	2707	2030	1228	621	6868	7970	7590	7793
10:25:30	37	13316	15269	11270	8603	6264	5230	3635	2703	2060	1242	629	6802	8019	7670	7865
10:30:30	37	13527	15123	11315	8632	6199	5182	3604	2785	2023	1235	645	6808	8040	7628	7871
10:35:30	37	13274	15224	11224	8637	6201	5166	3536	2677	2058	1212	622	6806	8098	7587	7959
10:40:30	37	13266	15141	11304	8517	6255	5146	3597	2728	2059	1220	630	6834	7933	7665	7857
10:45:30	37	13367	14932	11298	8698	6270	5149	3628	2707	2076	1233	620	6830	8083	7587	7755
10:50:30	37	13141	15140	11388	8556	6258	5252	3561	2749	2048	1232	629	6846	7949	7626	7878
10:55:30	37	13259	15264	11375	8552	6261	5194	3587	2745	2063	1242	627	6896	7931	7746	7762
11:00:30	37	13417	15069	11239	8440	6218	5233	3683	2721	2023	1236	610	6929	7933	7580	7847
11:05:30	37	13306	15177	11336	8644	6212	5169	3595	2746	2056	1203	621	6829	7940	7676	8014
11:10:30	37	13276	15222	11312	8506	6282	5239	3663	2729	2088	1208	629	6891	7978	7611	7775
11:15:30	37	13278	15122	11283	8536	6266	5215	3639	2743	2036	1227	633	6855	8010	7587	7842
11:20:30	37	13272	15041	11431	8556	6351	5297	3638	2785	2068	1254	617	6847	8080	7548	7899
11:25:30	37	13473	14956	11311	8648	6374	5237	3583	2733	2100	1246	633	6850	8059	7577	7896
11:30:30	37	13348	15060	11177	8608	6231	5268	3683	2760	2081	1242	635	6891	7911	7547	7940
11:35:30	37	13329	15113	11293	8694	6233	5166	3634	2768	2054	1197	638	6745	7913	7563	7930
11:40:30	37	13211	15127	11326	8676	6264	5210	3695	2800	2050	1220	622	6804	8032	7619	7822
11:45:30	37	13145	14983	11217	8539	6259	5261	3662	2791	2100	1217	642	6782	8066	7682	7959
11:50:30	37	13220	15001	11302	8645	6219	5220	3672	2754	2063	1239	598	6846	7937	7601	7926
11:55:30	37	13418	14990	11258	8597	6244	5262	3690	2789	2023	1231	615	6778	7877	7641	7861
12:00:30	37.1	13433	15095	11308	8611	6312	5214	3645	2778	2113	1218	615	6765	7972	7590	7911

### Sheet: IDs
well	na	na_conc	chem	chem_conc	date	construct	system
B18			snarf-5f	10uM	2023.09.09	9.51	snarf-5f
B19			snarf-5f	10uM	2023.09.09	9.04	snarf-5f
B20			snarf-5f	10uM	2023.09.09	8.07	snarf-5f
B21			snarf-5f	10uM	2023.09.09	7.43	snarf-5f
B22			snarf-5f	10uM	2023.09.09	7.02	snarf-5f
B23			snarf-5f	10uM	2023.09.09	6.57	snarf-5f
D18			snarf-5f	10uM	2023.09.09	5.97	snarf-5f
D19			snarf-5f	10uM	2023.09.09	5.63	snarf-5f
D20			snarf-5f	10uM	2023.09.09	5.08	snarf-5f
D21			snarf-5f	10uM	2023.09.09	4.12	snarf-5f
D22			snarf-5f	10uM	2023.09.09	3.01	snarf-5f
F18	none	0	snarf-5f	10uM	2023.09.09	none	PURExpress
F19	dna	5	snarf-5f	10uM	2023.09.09	DNA_MGapt-deGFP	PURExpress
F20	rna	0.5	snarf-5f	10uM	2023.09.09	RNA_MGapt-deGFP	PURExpress
F21	dna	1	snarf-5f	10uM	2023.09.09	pT7-sfCFP	PURExpress
